# Poxvirus gene repertoires are shaped by expansion-biased birth-and-death dynamics and genome architectural constraints

**DOI:** 10.64898/2026.09.02.748683

**Authors:** Arnon Plianchaisuk, Spyros Lytras, Hiroyuki Hikida, Yuichiro Nakatani, Emma F. Harding, Aris Katzourakis, Jumpei Ito, Kei Sato

**Affiliations:** Laboratory of Virus Informatics, Department of Biological Informatics, Bioinformatics Center, Research Institute for Microbial Diseases, The University of Osaka, Suita, Japan; Center for Advanced Modalities and Drug Delivery Systems, The University of Osaka, Suita, Japan; Division of Systems Virology, Department of Microbiology and Immunology, The Institute of Medical Science, The University of Tokyo, Tokyo, Japan; Antigen Evolution and Design Laboratory, Department of Structural Biology and Chemistry, Institut Pasteur, Paris, France; National Institute for Infectious Diseases, Department of Virology I, Japan Institute for Health Security, Tokyo, Japan; Laboratory of Medical and Evolutionary Genomics, Department of Biological Informatics, Bioinformatics Center, Research Institute for Microbial Diseases, The University of Osaka, Suita, Japan; Department of Biology, University of Oxford, Oxford, United Kingdom; International Research Center for Infectious Diseases, The Institute of Medical Science, The University of Tokyo, Tokyo, Japan; International Vaccine Design Center, The Institute of Medical Science, The University of Tokyo, Tokyo, Japan; Graduate School of Medicine, The University of Tokyo, Tokyo, Japan; Graduate School of Frontier Sciences, The University of Tokyo, Kashiwa, Japan; Programme in Emerging Infectious Diseases, Duke-NUS Medical School, Singapore

**Author notes:** Corresponding authors (Jumpei Ito) (Kei Sato). Lead contact (Jumpei Ito).

**Keywords:** poxvirus evolution, comparative genomics, birth-and-death evolution, genome architecture, horizontal gene transfer

## Abstract

Poxviruses (family *Poxviridae*) are DNA viruses with exceptionally large genomes containing hundreds of genes. Yet the evolutionary processes contributing to their numerous gene repertoires remain insufficiently understood. Here, we inferred ortholog groups of genes across 58 poxvirus genomes and comprehensively analyzed gene gain, gene duplication, gene loss, horizontal gene transfer, and synteny conservation. Across poxviruses, coding capacity scaled linearly with genome length. Gene repertoires evolved through birth-and-death dynamics but generally expanded because gene gain cumulatively exceeded gene loss and gained genes subsequently underwent further duplication. Gene gain and duplication were concentrated in the terminal regions of most poxvirus genomes. In viral lineages whose gene repertoires expanded extensively, terminal-region expansion was accompanied by further accumulation of duplicated genes within the otherwise conserved central genomic regions. The phylogenetic placement of the bird-infecting genus *Avipoxvirus*, together with evidence that several horizontally acquired genes originated from mammals, raises the possibility of a mammalian origin for *Avipoxvirus*. Altogether, our findings reveal that poxvirus gene repertoire evolution is shaped by expansion-biased birth-and-death dynamics and genome architectural constraints.
