## Supplementary Table 1 for "Poxvirus gene repertoires are shaped by expansion-biased birth-and-death dynamics and genome architectural constraints"

### Sheet: S1 (VirusGenome)
Supplementary Table 1. List of poxvirus genomes used in this study
Assembly accession no.	Database	Assembly name	Virus name	Strain name	Isolate name
GCA_006465585.1	GenBank	ASM646558v1	Monkeypox virus		Sierra Leone
GCA_039269415.1	GenBank	ASM3926941v1	Monkeypox virus		RDC-NKV-GOM-MPOX-010
GCF_000837185.1	RefSeq	ViralProj14097	Betaentomopoxvirus amoorei
GCF_000838565.1	RefSeq	ViralProj14042	Melanoplus sanguinipes entomopoxvirus
GCF_000838605.1	RefSeq	ViralProj14052	Fowlpox virus
GCF_000839105.1	RefSeq	ViralProj14156	Camelpox virus		M-96
GCF_000839185.1	RefSeq	ViralProj14174	Cowpox virus	Brighton Red
GCF_000839805.1	RefSeq	ViralProj14122	Lumpy skin disease virus NI-2490		Neethling 2490
GCF_000839965.1	RefSeq	ViralProj14155	Swinepox virus		17077-99
GCF_000840165.1	RefSeq	ViralProj14197	Goatpox virus Pellor	Pellor
GCF_000840205.1	RefSeq	ViralProj14196	Sheeppox virus	TU-V02127
GCF_000841685.1	RefSeq	ViralProj14340	Canarypox virus	ATCC VR-111	Wheatley C93
GCF_000841905.1	RefSeq	ViralProj14211	Ectromelia virus	Moscow
GCF_000843325.1	RefSeq	ViralProj14328	Molluscum contagiosum virus subtype 1
GCF_000843685.1	RefSeq	ViralProj14396	Myxoma virus	Lausanne
GCF_000844045.1	RefSeq	ViralProj14469	Bovine papular stomatitis virus	BV-AR02	ORFB
GCF_000844845.1	RefSeq	ViralProj14464	Orf virus	OV-SA00	ORFD
GCF_000845705.1	RefSeq	ViralProj14466	Yaba monkey tumor virus
GCF_000847185.1	RefSeq	ViralProj14595	Yaba-like disease virus
GCF_000847965.1	RefSeq	ViralProj14590	Rabbit fibroma virus	Kasza
GCF_000857045.1	RefSeq	ViralProj15142	Monkeypox virus	Zaire-96-I-16
GCF_000859885.1	RefSeq	ViralProj15197	Variola virus	India-1967, ssp. major	Ind3
GCF_000860085.1	RefSeq	ViralProj15241	Vaccinia virus	WR (Western Reserve)
GCF_000861985.1	RefSeq	ViralProj15462	Deerpox virus W-848-83		W-848-83
GCF_000869065.1	RefSeq	ViralProj16798	Nile crocodilepox virus
GCF_000869985.1	RefSeq	ViralProj17483	Taterapox virus	Dahomey 1968
GCF_000886295.1	RefSeq	ViralProj45973	Pseudocowpox virus	VR634
GCF_000892975.1	RefSeq	ViralProj72715	Yokapox virus	DakArB 4268
GCF_000894375.1	RefSeq	ViralProj85563	Cotia virus SPAn232	SPAn232
GCF_000907395.1	RefSeq	ViralProj203665	Adoxophyes honmai entomopoxvirus L		Tokyo
GCF_000908415.1	RefSeq	ViralProj203667	Mythimna separata entomopoxvirus L
GCF_000909015.1	RefSeq	ViralProj203666	Choristoneura biennis entomopoxvirus
GCF_000909875.1	RefSeq	ViralProj203664	Choristoneura rosaceana entomopoxvirus L
GCF_000913615.1	RefSeq	ViralProj223065	Squirrelpox virus	Red squirrel UK
GCF_000916855.1	RefSeq	ViralProj237470	Alphaentomopoxvirus acuprea	CV6M
GCF_000922075.1	RefSeq	FeP2	Pigeonpox virus		FeP2
GCF_000923135.1	RefSeq	Penguinpox virus	Penguinpox virus		PSan92
GCF_000930695.1	RefSeq	ViralProj271121	Parapoxvirus red deer HL953	HL953
GCF_001029045.1	RefSeq	ViralProj287042	Raccoonpox virus	Herman
GCF_001271235.1	RefSeq	ViralProj293081	Salmon gill poxvirus		2012-04-F277-L3G
GCF_001431935.1	RefSeq	TKPV_HU1124_2011	Turkeypox virus	TKPV-HU1124/2011
GCF_001695465.1	RefSeq	Pteropox virus	Pteropox virus	Australia
GCF_001744115.1	RefSeq	ViralProj344208	Volepox virus	CA
GCF_001745695.1	RefSeq	ViralProj344115	Skunkpox virus	WA
GCF_001907825.1	RefSeq	ViralProj357638	BeAn 58058 virus	BeAn58058
GCF_002219465.1	RefSeq	ViralProj394314	Seal parapoxvirus		AFK76s1
GCF_002270605.1	RefSeq	NY_014	NY_014 poxvirus	2013
GCF_002270885.1	RefSeq	ViralProj399945	Murmansk poxvirus	LEIV-11411
GCF_002354985.1	RefSeq	ViralProj395094	Eptesipox virus	Washington
GCF_002889855.1	RefSeq	FGPVKD09	Flamingopox virus FGPVKD09		FGPVKD09
GCF_003260795.1	RefSeq	ASM326079v1	Sea otter poxvirus	ELK
GCF_006449675.1	RefSeq	ASM644967v1	Horsepox virus		MNR-76
GCF_006450895.1	RefSeq	ASM645089v1	Western grey kangaroopox virus	Western Australia
GCF_006450915.1	RefSeq	ASM645091v1	Eastern grey kangaroopox virus	Sunshine Coast
GCF_006452035.1	RefSeq	ASM645203v1	Orthopoxvirus akhmetapox		Akhmeta_2013-88
GCF_006452235.1	RefSeq	ASM645223v1	Orthopoxvirus Abatino		Abatino
GCF_014621545.1	RefSeq	ASM1462154v1	Monkeypox virus		MPXV-M5312_HM12_Rivers
GCF_015224295.1	RefSeq	DlEPV	Diachasmimorpha longicaudata entomopoxvirus
