## Supplementary Table 2 for "Poxvirus gene repertoires are shaped by expansion-biased birth-and-death dynamics and genome architectural constraints"

### Sheet: S2 (SpTreeACC)
Supplementary Table 2. Accession number of proteins from ortholog groups used in reconstructing a phylogenetic tree of poxvirus
Assembly accession no.	Virus name	A1L	A2L	A3L	A5R	A7L	A18R	A24R	A28L	A32L	D1R	D5R	D10R	D13L	E1L	E9L	E10R	H2R	H6R	I8R	J6R	L1R	L3L
GCA_006465585.1	Monkeypox virus	AAW67863.1	AAW67864.1	AAW67866.1	AAW67868.1	AAW67870.1	AAW67882.1	AAW67888.1	AAW67891.1	AAW67896.1	AAW67850.1	AAW67854.1	AAW67859.1	AAW67862.1	AAW67802.1	AAW67809.1	AAW67810.1	AAW67844.1	AAW67848.1	AAW67821.1	AAW67842.1	AAW67832.1	AAW67834.1
GCA_039269415.1	Monkeypox virus	WZB49219.1	WZB49220.1	WZB49222.1	WZB49224.1	WZB49226.1	WZB49238.1	WZB49244.1	WZB49247.1	WZB49252.1	WZB49206.1	WZB49210.1	WZB49215.1	WZB49218.1	WZB49157.1	WZB49164.1	WZB49165.1	WZB49200.1	WZB49204.1	WZB49177.1	WZB49198.1	WZB49188.1	WZB49190.1
GCF_000837185.1	Betaentomopoxvirus amoorei	NP_064829.1	NP_064987.1	NP_064929.1	NP_064948.1	NP_064887.1	NP_064841.1	NP_064848.1	NP_064968.2	NP_064932.1	NP_064917.1	NP_064869.1	NP_064840.1	NP_064904.1	NP_064820.1	NP_064832.1	NP_064896.1	NP_064909.1	NP_064834.1	NP_064863.1	NP_065003.1	NP_064999.1	NP_064851.1
GCF_000838565.1	Melanoplus sanguinipes entomopoxvirus	NP_048258.1	NP_048136.1	NP_048235.1	NP_048172.1	NP_048134.1	NP_048219.1	NP_048226.1	NP_048203.1	NP_048242.1	NP_048137.1	NP_048160.1	NP_048221.1	NP_048140.1	NP_048214.1	NP_048107.1	NP_048164.1	NP_048131.1	NP_048201.1	NP_048157.1	NP_048113.1	NP_048254.1	NP_048251.1
GCF_000838605.1	Fowlpox virus	NP_039012.1	NP_039128.1	NP_039130.1	NP_039132.1	NP_039134.1	NP_039146.1	NP_039152.1	NP_039155.1	NP_039160.1	NP_039109.1	NP_039021.1	NP_039016.1	NP_597675.1	NP_039065.1	NP_039057.1	NP_039056.1	NP_039102.1	NP_039106.1	NP_039045.1	NP_039100.1	NP_039091.1	NP_039093.1
GCF_000839105.1	Camelpox virus	NP_570507.1	NP_570508.1	NP_570510.1	NP_570512.1	NP_570514.1	NP_570526.1	NP_570532.1	NP_570537.1	NP_570541.1	NP_570494.1	NP_570498.1	NP_570503.1	NP_570506.1	NP_570443.1	NP_570451.1	NP_570452.1	NP_570488.1	NP_570492.1	NP_570465.1	NP_570486.1	NP_570476.1	NP_570478.1
GCF_000839185.1	Cowpox virus	NP_619915.1	NP_619916.1	NP_619918.1	NP_619920.1	NP_619922.1	NP_619934.1	NP_619941.1	NP_619947.1	NP_619951.1	NP_619902.1	NP_619906.1	NP_619911.1	NP_619914.1	NP_619854.1	NP_619862.1	NP_619863.1	NP_619896.1	NP_619900.1	NP_619874.1	NP_619894.1	NP_619885.1	NP_619886.1
GCF_000839805.1	Lumpy skin disease virus NI-2490	NP_150525.1	NP_150526.1	NP_150528.1	NP_150530.1	NP_150532.1	NP_150544.1	NP_150550.1	NP_150552.1	NP_150555.1	NP_150513.1	NP_150517.1	NP_150521.1	NP_150524.1	NP_150466.1	NP_150473.1	NP_150474.1	NP_150507.1	NP_150511.1	NP_150483.1	NP_150505.1	NP_150494.1	NP_150496.1
GCF_000839965.1	Swinepox virus	NP_570248.1	NP_570249.1	NP_570251.1	NP_570253.1	NP_570255.1	NP_570267.1	NP_570273.1	NP_570275.1	NP_570278.1	NP_570236.1	NP_570240.1	NP_570244.1	NP_570247.1	NP_570190.1	NP_570196.1	NP_570197.1	NP_570230.1	NP_570234.1	NP_570206.1	NP_570228.1	NP_570217.1	NP_570219.1
GCF_000840165.1	Goatpox virus Pellor	YP_001293282.1	YP_001293283.1	YP_001293285.1	YP_001293287.1	YP_001293289.1	YP_001293301.1	YP_001293307.1	YP_001293309.1	YP_001293313.1	YP_001293270.1	YP_001293274.1	YP_001293278.1	YP_001293281.1	YP_001293223.1	YP_001293230.1	YP_001293231.1	YP_001293264.1	YP_001293268.1	YP_001293240.1	YP_001293262.1	YP_001293251.1	YP_001293253.1
GCF_000840205.1	Sheeppox virus	NP_659663.1	NP_659664.1	NP_659666.1	NP_659668.1	NP_659670.1	NP_659682.1	NP_659688.1	NP_659690.1	NP_659693.1	NP_659651.1	NP_659655.1	NP_659659.1	NP_659662.1	NP_659604.1	NP_659611.1	NP_659612.1	NP_659645.1	NP_659649.1	NP_659621.1	NP_659643.1	NP_659632.1	NP_659634.1
GCF_000841685.1	Canarypox virus	NP_955092.1	NP_955261.1	NP_955263.1	NP_955265.1	NP_955267.1	NP_955280.1	NP_955286.1	NP_955289.1	NP_955294.1	NP_955215.1	NP_955105.1	NP_955098.1	NP_955093.1	NP_955152.1	NP_955144.1	NP_955143.1	NP_955207.1	NP_955212.1	NP_955132.1	NP_955205.1	NP_955196.1	NP_955198.1
GCF_000841905.1	Ectromelia virus	NP_671621.1	NP_671622.1	NP_671624.1	NP_671626.1	NP_671628.1	NP_671640.1	NP_671646.1	NP_671649.1	NP_671653.1	NP_671608.1	NP_671612.1	NP_671617.1	NP_671620.1	NP_671559.1	NP_671567.1	NP_671568.1	NP_671602.1	NP_671606.1	NP_671579.1	NP_671600.1	NP_671590.1	NP_671592.1
GCF_000843325.1	Molluscum contagiosum virus subtype 1	NP_044054.1	NP_044055.1	NP_044057.1	NP_044059.1	NP_044061.1	NP_044074.1	NP_044080.1	NP_044085.1	NP_044091.1	NP_044041.1	NP_044045.1	NP_044050.1	NP_044053.1	NP_043982.1	NP_043990.1	NP_043991.1	NP_044034.1	NP_044038.1	NP_044001.1	NP_044030.1	NP_044020.1	NP_044023.1
GCF_000843685.1	Myxoma virus	NP_051803.1	NP_051804.1	NP_051806.1	NP_051808.1	NP_051810.1	NP_051822.1	NP_051828.1	NP_051830.1	NP_051834.1	NP_051790.1	NP_051794.1	NP_051799.1	NP_051802.1	NP_051741.1	NP_051748.1	NP_051749.1	NP_051784.1	NP_051788.1	NP_051758.1	NP_051782.1	NP_051769.1	NP_051771.1
GCF_000844045.1	Bovine papular stomatitis virus	NP_957985.1	NP_957986.1	NP_957988.1	NP_957990.1	NP_957992.1	NP_958004.1	NP_958010.1	NP_958014.1	NP_958017.1	NP_957973.1	NP_957977.1	NP_957980.1	NP_957984.1	NP_957927.1	NP_957934.1	NP_957935.1	NP_957967.1	NP_957971.1	NP_957945.1	NP_957965.1	NP_957956.1	NP_957958.1
GCF_000844845.1	Orf virus	NP_957853.1	NP_957854.1	NP_957856.1	NP_957858.1	NP_957860.1	NP_957872.1	NP_957878.1	NP_957882.1	NP_957885.1	NP_957841.1	NP_957845.1	NP_957848.1	NP_957852.1	NP_957795.1	NP_957802.1	NP_957803.1	NP_957835.1	NP_957839.1	NP_957813.1	NP_957833.1	NP_957824.1	NP_957826.1
GCF_000845705.1	Yaba monkey tumor virus	NP_938346.1	NP_938347.1	NP_938349.1	NP_938351.1	NP_938353.1	NP_938365.1	NP_938371.1	NP_938373.1	NP_938377.1	NP_938334.1	NP_938338.1	NP_938342.1	NP_938345.1	NP_938288.1	NP_938295.1	NP_938296.1	NP_938328.1	NP_938332.1	NP_938304.1	NP_938326.1	NP_938315.1	NP_938317.1
GCF_000847185.1	Yaba-like disease virus	NP_073476.1	NP_073477.1	NP_073479.1	NP_073481.1	NP_073483.1	NP_073495.1	NP_073501.1	NP_073503.1	NP_073506.1	NP_073464.1	NP_073468.1	NP_073472.1	NP_073475.1	NP_073417.1	NP_073424.1	NP_073425.1	NP_073458.1	NP_073462.1	NP_073434.1	NP_073456.1	NP_073445.1	NP_073447.1
GCF_000847965.1	Rabbit fibroma virus	NP_051978.1	NP_051979.1	NP_051981.1	NP_051983.1	NP_051985.1	NP_051997.1	NP_052003.1	NP_052005.1	NP_052009.1	NP_051965.1	NP_051969.1	NP_051974.1	NP_051977.1	NP_051916.1	NP_051923.1	NP_051924.1	NP_051959.1	NP_051963.1	NP_051933.1	NP_051957.1	NP_051944.1	NP_051946.1
GCF_000857045.1	Monkeypox virus	NP_536538.1	NP_536539.1	NP_536541.1	NP_536543.1	NP_536545.1	NP_536556.1	NP_536562.1	NP_536567.1	NP_536571.1	NP_536525.1	NP_536529.1	NP_536534.1	NP_536537.1	NP_536477.1	NP_536484.1	NP_536485.1	NP_536519.1	NP_536523.1	NP_536496.1	NP_536517.1	NP_536507.1	NP_536509.1
GCF_000859885.1	Variola virus	NP_042148.1	NP_042149.1	NP_042151.1	NP_042153.1	NP_042155.1	NP_042166.1	NP_042172.1	NP_042179.1	NP_042183.1	NP_042135.1	NP_042139.1	NP_042144.1	NP_042147.1	NP_042086.1	NP_042094.1	NP_042095.1	NP_042129.1	NP_042133.1	NP_042106.1	NP_042127.1	NP_042117.1	NP_042119.1
GCF_000860085.1	Vaccinia virus	YP_233001.1	YP_233002.1	YP_233004.1	YP_233006.1	YP_233008.1	YP_233020.1	YP_233026.1	YP_233033.1	YP_233037.1	YP_232988.1	YP_232992.1	YP_232997.1	YP_233000.1	YP_232939.1	YP_232947.1	YP_232948.1	YP_232982.1	YP_232986.1	YP_232959.1	YP_232980.1	YP_232970.1	YP_232972.1
GCF_000861985.1	Deerpox virus W-848-83	YP_227475.1	YP_227476.1	YP_227478.1	YP_227480.1	YP_227482.1	YP_227494.1	YP_227500.1	YP_227502.1	YP_227506.1	YP_227463.1	YP_227467.1	YP_227471.1	YP_227474.1	YP_227416.1	YP_227423.1	YP_227424.1	YP_227457.1	YP_227461.1	YP_227433.1	YP_227455.1	YP_227444.1	YP_227446.1
GCF_000869065.1	Nile crocodilepox virus	YP_784311.1	YP_784312.1	YP_784314.1	YP_784316.1	YP_784318.1	YP_784331.1	YP_784337.1	YP_784339.1	YP_784344.1	YP_784299.1	YP_784303.1	YP_784307.1	YP_784310.1	YP_784244.1	YP_784249.1	YP_784250.1	YP_784292.1	YP_784296.1	YP_784261.1	YP_784289.1	YP_784272.1	YP_784282.1
GCF_000869985.1	Taterapox virus	YP_717428.1	YP_717429.1	YP_717431.1	YP_717433.1	YP_717435.1	YP_717447.1	YP_717453.1	YP_717459.1	YP_717463.1	YP_717415.1	YP_717419.1	YP_717424.1	YP_717427.1	YP_717365.1	YP_717373.1	YP_717374.1	YP_717409.1	YP_717413.1	YP_717387.1	YP_717407.1	YP_717398.1	YP_717400.1
GCF_000886295.1	Pseudocowpox virus	YP_003457382.1	YP_003457383.1	YP_003457385.1	YP_003457387.1	YP_003457389.1	YP_003457401.1	YP_003457407.1	YP_003457411.1	YP_003457415.1	YP_003457369.1	YP_003457373.1	YP_003457376.1	YP_003457381.1	YP_003457323.1	YP_003457330.1	YP_003457331.1	YP_003457363.1	YP_003457367.1	YP_003457341.1	YP_003457361.1	YP_003457352.1	YP_003457354.1
GCF_000892975.1	Yokapox virus	YP_004821454.1	YP_004821455.1	YP_004821457.1	YP_004821459.1	YP_004821461.1	YP_004821475.1	YP_004821481.1	YP_004821485.1	YP_004821490.1	YP_004821439.1	YP_004821443.1	YP_004821449.1	YP_004821453.1	YP_004821388.1	YP_004821396.1	YP_004821397.1	YP_004821433.1	YP_004821437.1	YP_004821409.1	YP_004821431.1	YP_004821421.1	YP_004821423.1
GCF_000894375.1	Cotia virus SPAn232	YP_005296296.1	YP_005296297.1	YP_005296299.1	YP_005296301.1	YP_005296303.1	YP_005296315.1	YP_005296321.1	YP_005296323.1	YP_005296327.1	YP_005296283.1	YP_005296287.1	YP_005296292.1	YP_005296295.1	YP_005296237.1	YP_005296243.1	YP_005296244.1	YP_005296277.1	YP_005296281.1	YP_005296253.1	YP_005296275.1	YP_005296264.1	YP_005296266.1
GCF_000907395.1	Adoxophyes honmai entomopoxvirus L	YP_008003869.1	YP_008003965.1	YP_008004005.1	YP_008003991.1	YP_008003929.1	YP_008003879.1	YP_008003891.1	YP_008003975.1	YP_008004003.1	YP_008004013.1	YP_008003908.1	YP_008003878.1	YP_008003935.1	YP_008003861.1	YP_008003872.1	YP_008003926.1	YP_008004017.1	YP_008003875.1	YP_008003902.1	YP_008004022.1	YP_008003958.1	YP_008003889.1
GCF_000908415.1	Mythimna separata entomopoxvirus L	YP_008003589.1	YP_008003748.1	YP_008003703.1	YP_008003719.1	YP_008003638.1	YP_008003599.1	YP_008003611.1	YP_008003737.1	YP_008003707.1	YP_008003695.1	YP_008003627.1	YP_008003598.1	YP_008003693.1	YP_008003581.1	YP_008003592.1	YP_008003687.1	YP_008003673.1	YP_008003594.1	YP_008003621.1	YP_008003761.1	YP_008003757.1	YP_008003609.1
GCF_000909015.1	Choristoneura biennis entomopoxvirus	YP_008004147.1	YP_008004305.1	YP_008004264.1	YP_008004278.1	YP_008004229.1	YP_008004174.1	YP_008004199.1	YP_008004296.1	YP_008004266.1	YP_008004256.1	YP_008004214.1	YP_008004173.1	YP_008004241.1	YP_008004155.1	YP_008004139.1	YP_008004231.1	YP_008004251.1	YP_008004165.1	YP_008004208.1	YP_008004326.1	YP_008004316.1	YP_008004197.1
GCF_000909875.1	Choristoneura rosaceana entomopoxvirus L	YP_008004460.1	YP_008004607.1	YP_008004566.1	YP_008004580.1	YP_008004531.1	YP_008004485.1	YP_008004501.1	YP_008004598.1	YP_008004568.1	YP_008004558.1	YP_008004516.1	YP_008004484.1	YP_008004543.1	YP_008004468.1	YP_008004452.1	YP_008004533.1	YP_008004553.1	YP_008004475.1	YP_008004510.1	YP_008004626.1	YP_008004615.1	YP_008004499.1
GCF_000913615.1	Squirrelpox virus	YP_008658513.1	YP_008658514.1	YP_008658516.1	YP_008658518.1	YP_008658520.1	YP_008658532.1	YP_008658538.1	YP_008658542.1	YP_008658546.1	YP_008658497.1	YP_008658501.1	YP_008658506.1	YP_008658512.1	YP_008658448.1	YP_008658457.1	YP_008658458.1	YP_008658491.1	YP_008658495.1	YP_008658468.1	YP_008658488.1	YP_008658479.1	YP_008658481.1
GCF_000916855.1	Alphaentomopoxvirus acuprea	YP_009001566.1	YP_009001665.1	YP_009001604.1	YP_009001573.1	YP_009001660.1	YP_009001621.1	YP_009001558.1	YP_009001544.1	YP_009001608.1	YP_009001613.1	YP_009001637.1	YP_009001620.1	YP_009001666.1	YP_009001619.1	YP_009001699.1	YP_009001541.1	YP_009001651.1	YP_009001625.1	YP_009001643.1	YP_009001703.1	YP_009001570.1	YP_009001617.1
GCF_000922075.1	Pigeonpox virus	YP_009046286.1	YP_009046396.1	YP_009046398.1	YP_009046400.1	YP_009046402.1	YP_009046414.1	YP_009046420.1	YP_009046423.1	YP_009046429.1	YP_009046377.1	YP_009046295.1	YP_009046290.1	YP_009046287.1	YP_009046336.1	YP_009046328.1	YP_009046327.1	YP_009046370.1	YP_009046374.1	YP_009046315.1	YP_009046368.1	YP_009046359.1	YP_009046361.1
GCF_000923135.1	Penguinpox virus	YP_009046049.1	YP_009046161.1	YP_009046163.1	YP_009046165.1	YP_009046167.1	YP_009046180.1	YP_009046186.1	YP_009046189.1	YP_009046195.1	YP_009046140.1	YP_009046058.1	YP_009046053.1	YP_009046050.1	YP_009046099.1	YP_009046091.1	YP_009046090.1	YP_009046133.1	YP_009046137.1	YP_009046078.1	YP_009046131.1	YP_009046122.1	YP_009046124.1
GCF_000930695.1	Parapoxvirus red deer HL953	YP_009112815.1	YP_009112816.1	YP_009112818.1	YP_009112820.1	YP_009112822.1	YP_009112834.1	YP_009112840.1	YP_009112844.1	YP_009112848.1	YP_009112803.1	YP_009112807.1	YP_009112810.1	YP_009112814.1	YP_009112757.1	YP_009112764.1	YP_009112765.1	YP_009112797.1	YP_009112801.1	YP_009112775.1	YP_009112795.1	YP_009112786.1	YP_009112788.1
GCF_001029045.1	Raccoonpox virus	YP_009143427.1	YP_009143428.1	YP_009143430.1	YP_009143432.1	YP_009143434.1	YP_009143446.1	YP_009143452.1	YP_009143456.1	YP_009143461.1	YP_009143414.1	YP_009143418.1	YP_009143423.1	YP_009143426.1	YP_009143364.1	YP_009143372.1	YP_009143373.1	YP_009143408.1	YP_009143412.1	YP_009143385.1	YP_009143406.1	YP_009143396.1	YP_009143398.1
GCF_001271235.1	Salmon gill poxvirus	YP_009162471.1	YP_009162472.1	YP_009162473.1	YP_009162475.1	YP_009162477.1	YP_009162492.1	YP_009162498.1	YP_009162499.1	YP_009162440.1	YP_009162545.1	YP_009162463.1	YP_009162509.1	YP_009162470.1	YP_009162442.1	YP_009162448.1	YP_009162449.1	YP_009162540.1	YP_009162543.1	YP_009162522.1	YP_009162537.1	YP_009162469.1	YP_009162438.1
GCF_001431935.1	Turkeypox virus	YP_009177048.1	YP_009177142.1	YP_009177143.1	YP_009177145.1	YP_009177147.1	YP_009177154.1	YP_009177160.1	YP_009177163.1	YP_009177166.1	YP_009177131.1	YP_009177056.1	YP_009177052.1	YP_009177049.1	YP_009177094.1	YP_009177089.1	YP_009177088.1	YP_009177123.1	YP_009177128.1	YP_009177076.1	YP_009177121.1	YP_009177112.1	YP_009177114.1
GCF_001695465.1	Pteropox virus	YP_009268809.1	YP_009268810.1	YP_009268812.1	YP_009268814.1	YP_009268816.1	YP_009268828.1	YP_009268834.1	YP_009268838.1	YP_009268842.1	YP_009268797.1	YP_009268801.1	YP_009268805.1	YP_009268808.1	YP_009268744.1	YP_009268757.1	YP_009268758.1	YP_009268791.1	YP_009268795.1	YP_009268769.1	YP_009268789.1	YP_009268780.1	YP_009268782.1
GCF_001744115.1	Volepox virus	YP_009281866.1	YP_009281867.1	YP_009281869.1	YP_009281871.1	YP_009281873.1	YP_009281885.1	YP_009281891.1	YP_009281895.1	YP_009281900.1	YP_009281853.1	YP_009281857.1	YP_009281862.1	YP_009281865.1	YP_009281803.1	YP_009281811.1	YP_009281812.1	YP_009281847.1	YP_009281851.1	YP_009281824.1	YP_009281845.1	YP_009281835.1	YP_009281837.1
GCF_001745695.1	Skunkpox virus	YP_009282812.1	YP_009282813.1	YP_009282815.1	YP_009282817.1	YP_009282819.1	YP_009282831.1	YP_009282837.1	YP_009282841.1	YP_009282846.1	YP_009282799.1	YP_009282803.1	YP_009282808.1	YP_009282811.1	YP_009282749.1	YP_009282757.1	YP_009282758.1	YP_009282793.1	YP_009282797.1	YP_009282770.1	YP_009282791.1	YP_009282781.1	YP_009282783.1
GCF_001907825.1	BeAn 58058 virus	YP_009329725.1	YP_009329726.1	YP_009329728.1	YP_009329730.1	YP_009329732.1	YP_009329743.1	YP_009329749.1	YP_009329751.1	YP_009329755.1	YP_009329713.1	YP_009329716.1	YP_009329720.1	YP_009329724.1	YP_009329655.1	YP_009329664.1	YP_009329665.1	YP_009329705.1	YP_009329711.1	YP_009329679.1	YP_009329703.1	YP_009329692.1	YP_009329694.1
GCF_002219465.1	Seal parapoxvirus	YP_009389363.1	YP_009389364.1	YP_009389367.1	YP_009389369.1	YP_009389371.1	YP_009389381.1	YP_009389387.1	YP_009389391.1	YP_009389393.1	YP_009389351.1	YP_009389355.1	YP_009389358.1	YP_009389362.1	YP_009389307.1	YP_009389314.1	YP_009389315.1	YP_009389345.1	YP_009389349.1	YP_009389323.1	YP_009389342.1	YP_009389333.1	YP_009389335.1
GCF_002270605.1	NY_014 poxvirus	YP_009408499.1	YP_009408500.1	YP_009408502.1	YP_009408504.1	YP_009408506.1	YP_009408518.1	YP_009408524.1	YP_009408528.1	YP_009408533.1	YP_009408486.1	YP_009408490.1	YP_009408495.1	YP_009408498.1	YP_009408437.1	YP_009408444.1	YP_009408445.1	YP_009408480.1	YP_009408484.1	YP_009408457.1	YP_009408478.1	YP_009408468.1	YP_009408470.1
GCF_002270885.1	Murmansk poxvirus	YP_009408297.1	YP_009408298.1	YP_009408300.1	YP_009408302.1	YP_009408304.1	YP_009408316.1	YP_009408322.1	YP_009408326.1	YP_009408331.1	YP_009408284.1	YP_009408288.1	YP_009408293.1	YP_009408296.1	YP_009408235.1	YP_009408242.1	YP_009408243.1	YP_009408278.1	YP_009408282.1	YP_009408255.1	YP_009408276.1	YP_009408266.1	YP_009408268.1
GCF_002354985.1	Eptesipox virus	YP_009408047.1	YP_009408048.1	YP_009408050.1	YP_009408052.1	YP_009408054.1	YP_009408066.1	YP_009408072.1	YP_009408076.1	YP_009408080.1	YP_009408034.1	YP_009408038.1	YP_009408043.1	YP_009408046.1	YP_009407986.1	YP_009407992.1	YP_009407993.1	YP_009408028.1	YP_009408032.1	YP_009408004.1	YP_009408026.1	YP_009408015.1	YP_009408017.1
GCF_002889855.1	Flamingopox virus FGPVKD09	YP_009447966.1	YP_009448087.1	YP_009448089.1	YP_009448091.1	YP_009448093.1	YP_009448106.1	YP_009448112.1	YP_009448115.1	YP_009448121.1	YP_009448065.1	YP_009447975.1	YP_009447970.1	YP_009447967.1	YP_009448021.1	YP_009448013.1	YP_009448012.1	YP_009448058.1	YP_009448062.1	YP_009448000.1	YP_009448056.1	YP_009448047.1	YP_009448049.1
GCF_003260795.1	Sea otter poxvirus	YP_009480627.1	YP_009480628.1	YP_009480630.1	YP_009480632.1	YP_009480634.1	YP_009480646.1	YP_009480652.1	YP_009480656.1	YP_009480660.1	YP_009480615.1	YP_009480619.1	YP_009480623.1	YP_009480626.1	YP_009480563.1	YP_009480575.1	YP_009480576.1	YP_009480609.1	YP_009480613.1	YP_009480587.1	YP_009480607.1	YP_009480598.1	YP_009480600.1
GCF_006449675.1	Horsepox virus	YP_010509329.1	YP_010509330.1	YP_010509332.1	YP_010509334.1	YP_010509336.1	YP_010509348.1	YP_010509354.1	YP_010509357.1	YP_010509362.1	YP_010509316.1	YP_010509320.1	YP_010509325.1	YP_010509328.1	YP_010509267.1	YP_010509275.1	YP_010509276.1	YP_010509310.1	YP_010509314.1	YP_010509287.1	YP_010509308.1	YP_010509298.1	YP_010509300.1
GCF_006450895.1	Western grey kangaroopox virus	YP_010085226.1	YP_010085227.1	YP_010085229.1	YP_010085231.1	YP_010085233.1	YP_010085246.1	YP_010085252.1	YP_010085257.1	YP_010085263.1	YP_010085214.1	YP_010085218.1	YP_010085222.1	YP_010085225.1	YP_010085164.1	YP_010085171.1	YP_010085172.1	YP_010085207.1	YP_010085211.1	YP_010085183.1	YP_010085204.1	YP_010085194.1	YP_010085197.1
GCF_006450915.1	Eastern grey kangaroopox virus	YP_010085390.1	YP_010085391.1	YP_010085393.1	YP_010085395.1	YP_010085397.1	YP_010085410.1	YP_010085416.1	YP_010085421.1	YP_010085427.1	YP_010085378.1	YP_010085382.1	YP_010085386.1	YP_010085389.1	YP_010085328.1	YP_010085335.1	YP_010085336.1	YP_010085371.1	YP_010085375.1	YP_010085347.1	YP_010085368.1	YP_010085358.1	YP_010085361.1
GCF_006452035.1	Orthopoxvirus akhmetapox	YP_010085577.1	YP_010085578.1	YP_010085580.1	YP_010085582.1	YP_010085584.1	YP_010085596.1	YP_010085603.1	YP_010085607.1	YP_010085611.1	YP_010085563.1	YP_010085567.1	YP_010085572.1	YP_010085576.1	YP_010085511.1	YP_010085519.1	YP_010085520.1	YP_010085556.1	YP_010085560.1	YP_010085532.1	YP_010085554.1	YP_010085544.1	YP_010085546.1
GCF_006452235.1	Orthopoxvirus Abatino	YP_010085787.1	YP_010085788.1	YP_010085790.1	YP_010085792.1	YP_010085794.1	YP_010085805.1	YP_010085811.1	YP_010085816.1	YP_010085821.1	YP_010085774.1	YP_010085778.1	YP_010085783.1	YP_010085786.1	YP_010085726.1	YP_010085734.1	YP_010085735.1	YP_010085768.1	YP_010085772.1	YP_010085746.1	YP_010085766.1	YP_010085756.1	YP_010085758.1
GCF_014621545.1	Monkeypox virus	YP_010377108.1	YP_010377109.1	YP_010377111.1	YP_010377113.1	YP_010377115.1	YP_010377127.1	YP_010377133.1	YP_010377136.1	YP_010377141.1	YP_010377095.1	YP_010377099.1	YP_010377104.1	YP_010377107.1	YP_010377046.1	YP_010377054.1	YP_010377055.1	YP_010377089.1	YP_010377093.1	YP_010377066.1	YP_010377087.1	YP_010377077.1	YP_010377079.1
GCF_015224295.1	Diachasmimorpha longicaudata entomopoxvirus	YP_010796895.1	YP_010796896.1	YP_010796894.1	YP_010796802.1	YP_010796811.1	YP_010796825.1	YP_010796881.1	YP_010796873.1	YP_010796792.1	YP_010796892.1	YP_010796786.1	YP_010796885.1	YP_010796897.1	YP_010796875.1	YP_010796915.1	YP_010796912.1	YP_010796813.1	YP_010796889.1	YP_010796907.1	YP_010796814.1	YP_010796879.1	YP_010796808.1
