## Supplementary Table 3 for "Poxvirus gene repertoires are shaped by expansion-biased birth-and-death dynamics and genome architectural constraints"

### Sheet: S3 (HGT)
Supplementary Table 3. Putative donors of HGT-derived ortholog groups
Ortholog group	Taxonomic class of putative donor	Average percentage identity compared to poxvirus proteins (%)	Average query coverage per high-score segment pair compared to poxvirus proteins (%)	Gained by HGT in the stem lineage of Avipoxvirus
N0.HOG0000001,N0.HOG0000002	Unassigned	30.4076	79.6154	No
N0.HOG0000008	Mammalia	33.1024	91.5938	No
N0.HOG0000013,N0.HOG0000014,N0.HOG0000015	Unassigned	25.2011	58.2143	No
N0.HOG0000069	Unassigned	26.8151	96.5294	No
N0.HOG0000119	Unassigned	27.4197	92	No
N0.HOG0000122	Unassigned	47.205	97.6429	No
N0.HOG0000123	Mammalia	54.2251	99.2742	Yes
N0.HOG0000124	Unassigned	25.2341	73.75	No
N0.HOG0000126	Insecta	38.5877	88.8182	No
N0.HOG0000130	Anthozoa	28.9969	76	No
N0.HOG0000135	Insecta	24.35	92.5625	No
N0.HOG0000137	Mammalia	30.3171	95.2917	Yes
N0.HOG0000139	Mammalia	39.5256	86.7317	Yes
N0.HOG0000141	Mammalia	27.2671	72.7308	No
N0.HOG0000142	Mammalia	38.8415	79.075	No
N0.HOG0000149	Mammalia	49.2169	79.8824	Yes
N0.HOG0000150	Mammalia	52.1152	84.36	No
N0.HOG0000154	Mammalia	38.438	73.6216	No
N0.HOG0000155	Unassigned	33.9108	67.25	No
N0.HOG0000157,N0.HOG0000158,N0.HOG0000159	Gastropoda	31.2485	62	No
N0.HOG0000160	Mammalia	50.8684	92.9773	No
N0.HOG0000161	Mammalia	43.2094	60.6471	No
N0.HOG0000162	Actinopteri	74.1544	98.4444	No
N0.HOG0000165	Unassigned	47.3299	96.625	No
N0.HOG0000166	Mammalia	29.371	89.95	No
N0.HOG0000167	Mammalia	33.412	97.5556	No
N0.HOG0000173	Actinopteri	28.8925	73.5833	No
N0.HOG0000174	Unassigned	26.2387	88.875	No
N0.HOG0000175	Unassigned	32.4817	67.75	No
N0.HOG0000183	Mammalia	33.2981	86.1538	Yes
N0.HOG0000192	Mammalia	32.7578	87.5	No
N0.HOG0000198	Unassigned	24.0686	87.7143	No
N0.HOG0000205	Insecta	26.1757	72.5556	No
N0.HOG0000214,N0.HOG0000215,N0.HOG0000216	Unassigned	26.6182	72	No
N0.HOG0000219	Mammalia	48.2816	95.8519	No
N0.HOG0000227	Mammalia	40.9806	82.7	No
N0.HOG0000234,N0.HOG0000235	Aves	41.2103	90.2	No
N0.HOG0000236	Unassigned	36.9216	95.6	No
N0.HOG0000237	Actinopteri	22.7657	92.6667	No
N0.HOG0000238	Mammalia	54.5972	59	No
N0.HOG0000239	Mammalia	63.2557	91.1818	No
N0.HOG0000240	Mammalia	26.5465	88	No
N0.HOG0000246	Unassigned	28.0963	74.5	No
N0.HOG0000247,N0.HOG0000248	Insecta	43.8873	93.2727	No
N0.HOG0000250	Unassigned	86.7479	93.3333	No
N0.HOG0000253	Unassigned	37.699	64	No
N0.HOG0000256	Insecta	26.322	65.2	No
N0.HOG0000258	Unassigned	46.4535	66.5	No
N0.HOG0000267	Insecta	47.6805	94.75	No
N0.HOG0000275	Unassigned	45.9898	97.5	No
N0.HOG0000276	Lepidosauria	40.1334	70.8	Yes
N0.HOG0000277	Actinopteri	29.1947	56.6667	Yes
N0.HOG0000296	Insecta	31.4486	80.6	No
N0.HOG0000302	Arachnida	32.927	61.75	No
N0.HOG0000304	Insecta	29.786	85.7143	No
N0.HOG0000306	Unassigned	31.9972	58.8	No
N0.HOG0000328	Bivalvia	26.2917	83.6667	No
N0.HOG0000332	Megaviricetes	30.2295	96.5	No
N0.HOG0000344	Mammalia	28.493	72.5	No
N0.HOG0000346	Actinopteri	21.673	96	No
N0.HOG0000350	Unassigned	42.9672	78.3333	No
N0.HOG0000352	Insecta	31.2805	58.5	No
N0.HOG0000373	Unassigned	29.304	88.3333	No
N0.HOG0000376	Insecta	34.5347	84.7143	No
N0.HOG0000379	Unassigned	39.794	87.3333	No
N0.HOG0000382	Mammalia	27.9257	77.2857	Yes
N0.HOG0000383	Crocodylia	21.0117	85.6667	Yes
N0.HOG0000384	Aves	77.3534	98.2	Yes
N0.HOG0000388	Chondrichthyes	52.5745	99	Yes
N0.HOG0000389	Lepidosauria	48.177	98.2	Yes
N0.HOG0000392	Unassigned	60.6163	98.3333	No
N0.HOG0000405	Unassigned	36.311	72.75	No
N0.HOG0000409	Unassigned	50.446	87.5	No
N0.HOG0000414	Unassigned	65.2248	64	No
N0.HOG0000417	Megaviricetes	44.6318	96	No
N0.HOG0000420	Unassigned	32.1572	87.8	No
N0.HOG0000429	Megaviricetes	40.892	68.6667	No
N0.HOG0000440	Naldaviricetes	25.17	73.6667	No
N0.HOG0000446	Naldaviricetes	66.7808	91.1667	No
N0.HOG0000451	Insecta	24.6485	82	No
N0.HOG0000454	Insecta	43.3615	97	No
N0.HOG0000455	Mammalia	42.0986	85.875	Yes
N0.HOG0000465	Mammalia	26.3694	64.2	No
N0.HOG0000481	Naldaviricetes	31.949	91.4	No
N0.HOG0000482	Naldaviricetes	47.6459	69.5	No
N0.HOG0000491	Megaviricetes	25.4135	97.25	No
N0.HOG0000501	Insecta	47.6493	88.3333	No
N0.HOG0000508	Gastropoda	35.5437	63.3333	No
N0.HOG0000509	Aves	46.5847	88.5	No
N0.HOG0000512	Aves	27.877	96	No
N0.HOG0000519	Naldaviricetes	63.304	99	No
N0.HOG0000526	Caudoviricetes	26.603	55	No
N0.HOG0000532	Naldaviricetes	37.3947	95.6667	No
N0.HOG0000546	Amphibia	23.932	96.75	No
N0.HOG0000550	Unassigned	35.484	89	No
N0.HOG0000564	Kinetoplastea	35.0928	82	No
N0.HOG0000565	Mammalia	24.2587	71.6667	No
N0.HOG0000588	Chondrichthyes	26.154	76	No
N0.HOG0000598	Megaviricetes	64.079	76	No
N0.HOG0000671	Mammalia	31.034	84	No
N0.HOG0000681	Naldaviricetes	30.371	92	No
N0.HOG0000699	Megaviricetes	30.3425	65.5	No
N0.HOG0000704	Naldaviricetes	34.8503	95	No
N0.HOG0000715	Insecta	28.444	55	No
N0.HOG0000733	Mammalia	38.296	91.5	No
N0.HOG0000740	Actinopteri	27.966	89	No
N0.HOG0000790	Naldaviricetes	37.333	52	No
N0.HOG0000802	Unassigned	46.243	60	No
N0.HOG0000804	Insecta	32.353	77	No
N0.HOG0000900	Insecta	44.048	68	No
N0.HOG0000913	Anthozoa	38.8505	95.5	No
N0.HOG0000920	Bivalvia	61.856	99	No
N0.HOG0000922	Chromadorea	25.551	74	No
N0.HOG0000935	Mammalia	87.764	100	No
N0.HOG0000953	Aves	31.757	75	No
N0.HOG0000956	Enteropneusta	26.4	82	No
N0.HOG0000968	Aves	53.896	98	No
N0.HOG0000972	Mammalia	25.21	94	No
N0.HOG0000974	Aves	37.313	63	No
N0.HOG0000977	Aves	25.641	76	No
N0.HOG0001027	Mammalia	31.206	85	No
N0.HOG0001036	Mammalia	47.093	96	No
N0.HOG0001038	Actinopteri	27.717	98	No
N0.HOG0001076	Herviviricetes	35	70	No
N0.HOG0001110	Unassigned	55.725	92	No
N0.HOG0001131	Naldaviricetes	31.565	95	No
N0.HOG0001140	Unassigned	49.738	86	No
N0.HOG0001143	Malacostraca	32.353	76	No
N0.HOG0001154	Caudoviricetes	28.426	60	No
N0.HOG0001156	Megaviricetes	66.964	85	No
N0.HOG0001168	Naldaviricetes	86.697	99	No
N0.HOG0001170	Megaviricetes	32.558	98	No
N0.HOG0001174	Caudoviricetes	45.333	69	No
N0.HOG0001193	Unassigned	23.944	62	No
N0.HOG0001194	Mammalia	53.425	79	No
N0.HOG0001196	Mammalia	38.2854	92.2	No
N0.HOG0001199	Mammalia	24.38	64	No
N0.HOG0001217	Eumycetozoa	27.988	97	No
N0.HOG0001219	Conoidasida	28.485	74	No
N0.HOG0001224	Naldaviricetes	31.5355	52	No
N0.HOG0001229	Actinopteri	32.258	91	No
N0.HOG0001236	Insecta	48.503	95	No
N0.HOG0001245	Unassigned	38.136	70	No
N0.HOG0001246	Insecta	46.835	77	No
N0.HOG0001271	Malacostraca	67.164	61	No
N0.HOG0001273	Bivalvia	19.945	90	No
N0.HOG0001274	Malacostraca	21.123	78	No
N0.HOG0001325	Gastropoda	18.447	79	No
N0.HOG0001385	Choanoflagellata	27.632	53	No
N0.HOG0001386	Insecta	44.882	82	No
N0.HOG0001391	Malacostraca	39.024	98	No
N0.HOG0001394	Bivalvia	21.965	97	No
N0.HOG0001400	Echinoidea	36.792	77	No
N0.HOG0001432	Bacilli	30.216	88	No
N0.HOG0001482	Insecta	30.892	84	No
N0.HOG0001492	Insecta	60	100	No
N0.HOG0001503	Insecta	49.133	96	No
N0.HOG0001530	Enteropneusta	23.048	79	No
N0.HOG0001550	Insecta	27.66	81	No
