## Supplementary Table 4 for "Poxvirus gene repertoires are shaped by expansion-biased birth-and-death dynamics and genome architectural constraints"

### Sheet: S4 (Pfam gain-loss)
Supplementary Table 4. Numbers of gain and loss events of Pfam protein domains accompanied by ortholog group gain and loss
Transition	Pfam ID	Description	Number of transition
Gain	PF12796	Ankyrin repeats (3 copies)	11
Gain	PF06227	Poxvirus Bcl-2-like proteins	9
Gain	PF09372	PRANC domain	8
Gain	PF00023	Ankyrin repeat	5
Gain	PF00079	Serpin (serine protease inhibitor)	5
Gain	PF00692	dUTPase	5
Gain	PF02250	Viral chemokine binding protein	5
Gain	PF00059	Lectin C-type domain	4
Gain	PF00651	BTB/POZ domain	4
Gain	PF19240	Family of unknown function (DUF5890)	4
Gain	PF00019	Transforming growth factor beta like domain	3
Gain	PF00048	Small cytokines (intecrine/chemokine), interleukin-8 like	3
Gain	PF00069	Protein kinase domain	3
Gain	PF01712	Deoxynucleoside kinase	3
Gain	PF11099	Apoptosis regulator M11L like	3
Gain	PF00005	ABC transporter	2
Gain	PF00020	TNFR/NGFR cysteine-rich region	2
Gain	PF00243	Nerve growth factor family	2
Gain	PF00268	Ribonucleotide reductase, small chain	2
Gain	PF00322	Endothelin family	2
Gain	PF00413	Matrixin	2
Gain	PF00560	Leucine Rich Repeat	2
Gain	PF00726	Interleukin 10	2
Gain	PF00782	Dual specificity phosphatase, catalytic domain	2
Gain	PF01068	ATP dependent DNA ligase domain	2
Gain	PF01344	Kelch motif	2
Gain	PF01607	Chitin binding Peritrophin-A domain	2
Gain	PF02393	US22 like	2
Gain	PF02498	BRO family, N-terminal domain	2
Gain	PF02867	Ribonucleotide reductase, barrel domain	2
Gain	PF03287	Poxvirus C7/F8A protein	2
Gain	PF03336	Poxvirus C4/C10 protein	2
Gain	PF04383	KilA-N domain	2
Gain	PF04675	DNA ligase N terminus	2
Gain	PF04679	ATP dependent DNA ligase C terminal region	2
Gain	PF04787	Late protein H7	2
Gain	PF06129	Chordopoxvirus G3 protein	2
Gain	PF07707	BTB And C-terminal Kelch	2
Gain	PF12937	F-box-like	2
Gain	PF13606	Ankyrin repeat	2
Gain	PF13639	Ring finger domain	2
Gain	PF13855	Leucine rich repeat	2
Gain	PF00001	7 transmembrane receptor (rhodopsin family)	1
Gain	PF00013	KH domain	1
Gain	PF00035	Double-stranded RNA binding motif	1
Gain	PF00084	Sushi repeat (SCR repeat)	1
Gain	PF00096	Zinc finger, C2H2 type	1
Gain	PF00179	Ubiquitin-conjugating enzyme	1
Gain	PF00229	TNF(Tumour Necrosis Factor) family	1
Gain	PF00239	Resolvase, N terminal domain	1
Gain	PF00265	Thymidine kinase	1
Gain	PF00270	DEAD/DEAH box helicase	1
Gain	PF00271	Helicase conserved C-terminal domain	1
Gain	PF00303	Thymidylate synthase	1
Gain	PF00339	Arrestin (or S-antigen), N-terminal domain	1
Gain	PF00340	Interleukin-1 / 18	1
Gain	PF00341	PDGF/VEGF domain	1
Gain	PF00452	Apoptosis regulator proteins, Bcl-2 family	1
Gain	PF00583	Acetyltransferase (GNAT) family	1
Gain	PF00589	Phage integrase family	1
Gain	PF00875	DNA photolyase	1
Gain	PF00910	RNA helicase	1
Gain	PF00929	Exonuclease	1
Gain	PF01019	Gamma-glutamyltranspeptidase	1
Gain	PF01027	Inhibitor of apoptosis-promoting Bax1	1
Gain	PF01151	GNS1/SUR4 family	1
Gain	PF01569	PAP2 superfamily	1
Gain	PF01652	Eukaryotic initiation factor 4E	1
Gain	PF01661	Macro domain	1
Gain	PF01663	Type I phosphodiesterase / nucleotide pyrophosphatase	1
Gain	PF02223	Thymidylate kinase	1
Gain	PF02407	Putative viral replication protein	1
Gain	PF02441	Flavoprotein	1
Gain	PF02450	Lecithin:cholesterol acyltransferase	1
Gain	PF02752	Arrestin (or S-antigen), C-terminal domain	1
Gain	PF03073	TspO/MBR family	1
Gain	PF03265	Deoxyribonuclease II	1
Gain	PF03372	Endonuclease/Exonuclease/phosphatase family	1
Gain	PF03483	B3/4 domain	1
Gain	PF04127	DNA / pantothenate metabolism flavoprotein	1
Gain	PF04498	Poxvirus nucleic acid binding protein VP8/L4R	1
Gain	PF04549	CD47 transmembrane region	1
Gain	PF04710	Pellino, FHA domain	1
Gain	PF04766	Nucleopolyhedrovirus p26 protein	1
Gain	PF04848	Poxvirus A22 protein	1
Gain	PF05566	Orthopoxvirus interleukin 18 binding protein	1
Gain	PF05671	GETHR pentapeptide repeat (5 copies)	1
Gain	PF05742	Transport and Golgi organisation 2	1
Gain	PF05771	Poxvirus A31 protein	1
Gain	PF05803	Chordopoxvirus L2 protein	1
Gain	PF05950	Orthopoxvirus A36R protein	1
Gain	PF05966	Chordopoxvirus A33R protein	1
Gain	PF06138	Chordopoxvirus E11 protein	1
Gain	PF06193	Orthopoxvirus A5L protein-like	1
Gain	PF06489	Orthopoxvirus A49R protein	1
Gain	PF06517	Orthopoxvirus A43R protein	1
Gain	PF06522	NADH-ubiquinone reductase complex 1 MLRQ subunit	1
Gain	PF06601	Orthopoxvirus F6 protein	1
Gain	PF06636	Protein of unknown function (DUF1157)	1
Gain	PF06822	Protein of unknown function (DUF1235)	1
Gain	PF07020	Orthopoxvirus C10L protein	1
Gain	PF07033	Orthopoxvirus B11R protein	1
Gain	PF07389	Vaccinia B6 protein	1
Gain	PF07686	Immunoglobulin V-set domain	1
Gain	PF07714	Protein tyrosine and serine/threonine kinase	1
Gain	PF08087	Conotoxin O-superfamily	1
Gain	PF10421	2'-5'-oligoadenylate synthetase 1, domain 2, C-terminus	1
Gain	PF10488	Phosphatase-1 catalytic subunit binding region	1
Gain	PF10553	MSV199 domain	1
Gain	PF12146	Serine aminopeptidase, S33	1
Gain	PF12299	Protein of unknown function (DUF3627)	1
Gain	PF12698	ABC-2 family transporter protein	1
Gain	PF12799	Leucine Rich repeats (2 copies)	1
Gain	PF13164	Diedel	1
Gain	PF13168	Poxvirus B22R protein C-terminal	1
Gain	PF13169	Poxvirus B22R protein N-terminal	1
Gain	PF13402	Peptidase M60, enhancin and enhancin-like	1
Gain	PF13637	Ankyrin repeats (many copies)	1
Gain	PF13920	Zinc finger, C3HC4 type (RING finger)	1
Gain	PF14388	Domain of unknown function (DUF4419)	1
Gain	PF17421	Family of unknown function (DUF5409)	1
Gain	PF17614	Viral CC-type chemokine	1
Gain	PF18907	Family of unknown function (DUF5662)	1
Gain	PF19234	Family of unknown function (DUF5887)	1
Gain	PF20723	Pellino, RING domain	1
Gain	PF22009	Yaba-Like Disease Virus IL18BP	1
Gain	PF22191	IBR domain	1
Gain	PF24681	KLHDC2/KLHL20/DRC7 Kelch-repeats domain	1
Loss	PF06227	Poxvirus Bcl-2-like proteins	16
Loss	PF12796	Ankyrin repeats (3 copies)	5
Loss	PF00651	BTB/POZ domain	4
Loss	PF04943	Poxvirus F11 protein	4
Loss	PF00023	Ankyrin repeat	3
Loss	PF04887	Poxvirus M2 protein	3
Loss	PF05771	Poxvirus A31 protein	3
Loss	PF07707	BTB And C-terminal Kelch	3
Loss	PF09372	PRANC domain	3
Loss	PF12146	Serine aminopeptidase, S33	3
Loss	PF00020	TNFR/NGFR cysteine-rich region	2
Loss	PF00059	Lectin C-type domain	2
Loss	PF00084	Sushi repeat (SCR repeat)	2
Loss	PF00692	dUTPase	2
Loss	PF01073	3-beta hydroxysteroid dehydrogenase/isomerase family	2
Loss	PF01344	Kelch motif	2
Loss	PF02498	BRO family, N-terminal domain	2
Loss	PF03003	Pox virus entry-fusion-complex G9/A16	2
Loss	PF03336	Poxvirus C4/C10 protein	2
Loss	PF04383	KilA-N domain	2
Loss	PF04491	Poxvirus T4 protein, N terminus	2
Loss	PF04497	Poxviridae protein	2
Loss	PF05566	Orthopoxvirus interleukin 18 binding protein	2
Loss	PF05846	Chordopoxvirus A15 protein	2
Loss	PF13639	Ring finger domain	2
Loss	PF17590	Family of unknown function (DUF5488)	2
Loss	PF19240	Family of unknown function (DUF5890)	2
Loss	PF00019	Transforming growth factor beta like domain	1
Loss	PF00079	Serpin (serine protease inhibitor)	1
Loss	PF00243	Nerve growth factor family	1
Loss	PF00317	Ribonucleotide reductase, all-alpha domain	1
Loss	PF00575	S1 RNA binding domain	1
Loss	PF00614	Phospholipase D Active site motif	1
Loss	PF00625	Guanylate kinase	1
Loss	PF00653	Inhibitor of Apoptosis domain	1
Loss	PF00726	Interleukin 10	1
Loss	PF01068	ATP dependent DNA ligase domain	1
Loss	PF02393	US22 like	1
Loss	PF02867	Ribonucleotide reductase, barrel domain	1
Loss	PF03067	Lytic polysaccharide mono-oxygenase, cellulose-degrading	1
Loss	PF03265	Deoxyribonuclease II	1
Loss	PF03477	ATP cone domain	1
Loss	PF04395	Poxvirus B22R protein	1
Loss	PF04490	Poxvirus T4 protein, C terminus	1
Loss	PF04580	Chordopoxvirinae D3 protein	1
Loss	PF04595	Poxvirus I6-like family	1
Loss	PF04596	Poxvirus protein F15	1
Loss	PF04675	DNA ligase N terminus	1
Loss	PF04679	ATP dependent DNA ligase C terminal region	1
Loss	PF04701	Pox virus D2 protein	1
Loss	PF04708	Poxvirus F16 protein	1
Loss	PF04713	Poxvirus protein I5	1
Loss	PF04766	Nucleopolyhedrovirus p26 protein	1
Loss	PF04787	Late protein H7	1
Loss	PF04848	Poxvirus A22 protein	1
Loss	PF04948	Poxvirus A51 protein	1
Loss	PF05288	Poxvirus A3L Protein	1
Loss	PF05473	UL45 protein, carbohydrate-binding C-type lectin-like	1
Loss	PF05767	Poxvirus virion envelope protein A14	1
Loss	PF05950	Orthopoxvirus A36R protein	1
Loss	PF05961	Chordopoxvirus A13L protein	1
Loss	PF06015	Chordopoxvirus A30L protein	1
Loss	PF06086	Orthopoxvirus A26L/A30L protein	1
Loss	PF06138	Chordopoxvirus E11 protein	1
Loss	PF06489	Orthopoxvirus A49R protein	1
Loss	PF06802	Protein of unknown function (DUF1231)	1
Loss	PF06822	Protein of unknown function (DUF1235)	1
Loss	PF07020	Orthopoxvirus C10L protein	1
Loss	PF07033	Orthopoxvirus B11R protein	1
Loss	PF07190	Tumour necrosis factor receptor, SECRET domain	1
Loss	PF07389	Vaccinia B6 protein	1
Loss	PF07679	Immunoglobulin I-set domain	1
Loss	PF10857	Protein of unknown function (DUF2701)	1
Loss	PF10918	Protein of unknown function (DUF2718)	1
Loss	PF11073	Rift valley fever virus non structural protein (NSs) like	1
Loss	PF11099	Apoptosis regulator M11L like	1
Loss	PF12299	Protein of unknown function (DUF3627)	1
Loss	PF12575	Poxvirus entry protein complex L1 and I2	1
Loss	PF13168	Poxvirus B22R protein C-terminal	1
Loss	PF13169	Poxvirus B22R protein N-terminal	1
Loss	PF13606	Ankyrin repeat	1
Loss	PF13918	PLD-like domain	1
Loss	PF17057	Poxviridae B3 protein	1
Loss	PF17421	Family of unknown function (DUF5409)	1
Loss	PF17614	Viral CC-type chemokine	1
Loss	PF24681	KLHDC2/KLHL20/DRC7 Kelch-repeats domain	1
