## Supplementary Table 5 for "Poxvirus gene repertoires are shaped by expansion-biased birth-and-death dynamics and genome architectural constraints"

### Sheet: S5 (Enrichment)
Supplementary Table 5. Enrichment analysis of protein domains from ortholog groups gained or lost during poxvirus evolution
Pfam ID	Description	Number of transition events (gain or loss)	Nunber of non-transition events	P value	Adjusted P value	Odd ratio
PF06227	Poxvirus Bcl-2-like proteins	25	1498	1.31555e-06	0.000449919	3.20711
PF00692	dUTPase	7	323	0.00236247	0.337041	4.02205
PF05771	Poxvirus A31 protein	4	104	0.0029565	0.337041	7.1025
PF00020	TNFR/NGFR cysteine-rich region	4	178	0.0178775	0.765654	4.14456
PF02867	Ribonucleotide reductase, barrel domain	3	106	0.0219267	0.765654	5.21145
PF00726	Interleukin 10	3	108	0.022986	0.765654	5.11464
PF01068	ATP dependent DNA ligase domain	3	111	0.0246263	0.765654	4.97601
PF02393	US22 like	3	111	0.0246263	0.765654	4.97601
PF04675	DNA ligase N terminus	3	111	0.0246263	0.765654	4.97601
PF04679	ATP dependent DNA ligase C terminal region	3	111	0.0246263	0.765654	4.97601
PF05566	Orthopoxvirus interleukin 18 binding protein	3	111	0.0246263	0.765654	4.97601
PF03336	Poxvirus C4/C10 protein	4	209	0.0296263	0.7794	3.52787
PF04943	Poxvirus F11 protein	4	209	0.0296263	0.7794	3.52787
PF12146	Serine aminopeptidase, S33	4	221	0.0351546	0.858777	3.33595
PF13639	Ring finger domain	4	278	0.0690165	1	2.64963
PF00268	Ribonucleotide reductase, small chain	2	91	0.0914484	1	4.03573
PF04491	Poxvirus T4 protein, N terminus	2	94	0.0964699	1	3.90695
PF04887	Poxvirus M2 protein	3	202	0.101834	1	2.73027
PF17590	Family of unknown function (DUF5488)	2	105	0.115508	1	3.49691
PF00084	Sushi repeat (SCR repeat)	3	215	0.116644	1	2.56476
PF00019	Transforming growth factor beta like domain	4	338	0.117526	1	2.17742
PF07033	Orthopoxvirus B11R protein	2	107	0.119066	1	3.4316
PF06138	Chordopoxvirus E11 protein	2	108	0.120855	1	3.39977
PF00047	Immunoglobulin domain	0	501	0.121911	1	0
PF07389	Vaccinia B6 protein	2	111	0.126262	1	3.30772
PF13857	Ankyrin repeats (many copies)	0	534	0.126935	1	0
PF00005	ABC transporter	2	112	0.128077	1	3.27813
PF00322	Endothelin family	2	112	0.128077	1	3.27813
PF03265	Deoxyribonuclease II	2	112	0.128077	1	3.27813
PF05950	Orthopoxvirus A36R protein	2	112	0.128077	1	3.27813
PF06489	Orthopoxvirus A49R protein	2	112	0.128077	1	3.27813
PF17421	Family of unknown function (DUF5409)	2	112	0.128077	1	3.27813
PF00243	Nerve growth factor family	3	225	0.128549	1	2.4504
PF01712	Deoxynucleoside kinase	3	225	0.128549	1	2.4504
PF00651	BTB/POZ domain	8	896	0.164745	1	1.64728
PF00059	Lectin C-type domain	6	630	0.16613	1	1.7543
PF00079	Serpin (serine protease inhibitor)	6	634	0.168301	1	1.74312
PF04383	KilA-N domain	4	391	0.16963	1	1.88066
PF13637	Ankyrin repeats (many copies)	1	720	0.19656	1	0.251888
PF12299	Protein of unknown function (DUF3627)	2	177	0.254465	1	2.07228
PF13920	Zinc finger, C3HC4 type (RING finger)	1	641	0.274505	1	0.283278
PF04766	Nucleopolyhedrovirus p26 protein	2	197	0.294616	1	1.86136
PF01073	3-beta hydroxysteroid dehydrogenase/isomerase family	2	203	0.306618	1	1.80605
PF13169	Poxvirus B22R protein N-terminal	2	204	0.308614	1	1.79719
PF11099	Apoptosis regulator M11L like	4	439	0.311023	1	1.67376
PF13168	Poxvirus B22R protein C-terminal	2	209	0.31858	1	1.75413
PF05846	Chordopoxvirus A15 protein	2	212	0.324544	1	1.72922
PF19240	Family of unknown function (DUF5890)	6	772	0.325186	1	1.42843
PF06822	Protein of unknown function (DUF1235)	2	213	0.326529	1	1.72108
PF00782	Dual specificity phosphatase, catalytic domain	2	215	0.330494	1	1.70502
PF07020	Orthopoxvirus C10L protein	2	218	0.336429	1	1.68147
PF17614	Viral CC-type chemokine	2	219	0.338404	1	1.67377
PF00575	S1 RNA binding domain	1	77	0.346645	1	2.37887
PF01607	Chitin binding Peritrophin-A domain	2	225	0.350215	1	1.62898
PF04848	Poxvirus A22 protein	2	226	0.352176	1	1.62174
PF12937	F-box-like	2	226	0.352176	1	1.62174
PF00560	Leucine Rich Repeat	2	232	0.363902	1	1.57965
PF13855	Leucine rich repeat	2	232	0.363902	1	1.57965
PF00023	Ankyrin repeat	8	2156	0.369223	1	0.671123
PF05473	UL45 protein, carbohydrate-binding C-type lectin-like	1	86	0.377977	1	2.12951
PF04490	Poxvirus T4 protein, C terminus	1	88	0.384734	1	2.08102
PF00271	Helicase conserved C-terminal domain	1	589	0.387907	1	0.308536
PF02223	Thymidylate kinase	1	92	0.398029	1	1.99047
PF17057	Poxviridae B3 protein	1	92	0.398029	1	1.99047
PF00317	Ribonucleotide reductase, all-alpha domain	1	97	0.414245	1	1.8877
PF03477	ATP cone domain	1	97	0.414245	1	1.8877
PF00265	Thymidine kinase	1	98	0.417436	1	1.86842
PF04851	Type III restriction enzyme, res subunit	0	300	0.418368	1	0
PF03288	Poxvirus D5 protein-like	0	305	0.420256	1	0
PF00875	DNA photolyase	1	102	0.430026	1	1.79495
PF00176	SNF2-related domain	0	330	0.432288	1	0
PF01358	Poly A polymerase regulatory subunit	0	331	0.432851	1	0
PF00625	Guanylate kinase	1	103	0.43313	1	1.77754
PF00001	7 transmembrane receptor (rhodopsin family)	1	104	0.436218	1	1.76043
PF04787	Late protein H7	3	334	0.436351	1	1.64795
PF04701	Pox virus D2 protein	1	105	0.43929	1	1.74364
PF11073	Rift valley fever virus non structural protein (NSs) like	1	108	0.448404	1	1.69513
PF22191	IBR domain	1	108	0.448404	1	1.69513
PF04596	Poxvirus protein F15	1	109	0.451409	1	1.67955
PF04713	Poxvirus protein I5	1	109	0.451409	1	1.67955
PF05288	Poxvirus A3L Protein	1	109	0.451409	1	1.67955
PF05767	Poxvirus virion envelope protein A14	1	109	0.451409	1	1.67955
PF12575	Poxvirus entry protein complex L1 and I2	1	109	0.451409	1	1.67955
PF03067	Lytic polysaccharide mono-oxygenase, cellulose-degrading	1	110	0.454397	1	1.66425
PF10918	Protein of unknown function (DUF2718)	1	110	0.454397	1	1.66425
PF12698	ABC-2 family transporter protein	1	111	0.45737	1	1.64923
PF00013	KH domain	1	112	0.460326	1	1.63448
PF00179	Ubiquitin-conjugating enzyme	1	112	0.460326	1	1.63448
PF00303	Thymidylate synthase	1	112	0.460326	1	1.63448
PF00583	Acetyltransferase (GNAT) family	1	112	0.460326	1	1.63448
PF01569	PAP2 superfamily	1	112	0.460326	1	1.63448
PF01652	Eukaryotic initiation factor 4E	1	112	0.460326	1	1.63448
PF01661	Macro domain	1	112	0.460326	1	1.63448
PF04710	Pellino, FHA domain	1	112	0.460326	1	1.63448
PF06636	Protein of unknown function (DUF1157)	1	112	0.460326	1	1.63448
PF20723	Pellino, RING domain	1	112	0.460326	1	1.63448
PF00035	Double-stranded RNA binding motif	1	113	0.463266	1	1.61999
PF00096	Zinc finger, C2H2 type	1	113	0.463266	1	1.61999
PF00229	TNF(Tumour Necrosis Factor) family	1	113	0.463266	1	1.61999
PF00239	Resolvase, N terminal domain	1	113	0.463266	1	1.61999
PF00339	Arrestin (or S-antigen), N-terminal domain	1	113	0.463266	1	1.61999
PF00340	Interleukin-1 / 18	1	113	0.463266	1	1.61999
PF00341	PDGF/VEGF domain	1	113	0.463266	1	1.61999
PF00452	Apoptosis regulator proteins, Bcl-2 family	1	113	0.463266	1	1.61999
PF00589	Phage integrase family	1	113	0.463266	1	1.61999
PF00910	RNA helicase	1	113	0.463266	1	1.61999
PF00929	Exonuclease	1	113	0.463266	1	1.61999
PF01019	Gamma-glutamyltranspeptidase	1	113	0.463266	1	1.61999
PF01027	Inhibitor of apoptosis-promoting Bax1	1	113	0.463266	1	1.61999
PF01151	GNS1/SUR4 family	1	113	0.463266	1	1.61999
PF01663	Type I phosphodiesterase / nucleotide pyrophosphatase	1	113	0.463266	1	1.61999
PF02407	Putative viral replication protein	1	113	0.463266	1	1.61999
PF02441	Flavoprotein	1	113	0.463266	1	1.61999
PF02450	Lecithin:cholesterol acyltransferase	1	113	0.463266	1	1.61999
PF02752	Arrestin (or S-antigen), C-terminal domain	1	113	0.463266	1	1.61999
PF03372	Endonuclease/Exonuclease/phosphatase family	1	113	0.463266	1	1.61999
PF03483	B3/4 domain	1	113	0.463266	1	1.61999
PF04127	DNA / pantothenate metabolism flavoprotein	1	113	0.463266	1	1.61999
PF05671	GETHR pentapeptide repeat (5 copies)	1	113	0.463266	1	1.61999
PF05742	Transport and Golgi organisation 2	1	113	0.463266	1	1.61999
PF06517	Orthopoxvirus A43R protein	1	113	0.463266	1	1.61999
PF06522	NADH-ubiquinone reductase complex 1 MLRQ subunit	1	113	0.463266	1	1.61999
PF06601	Orthopoxvirus F6 protein	1	113	0.463266	1	1.61999
PF08087	Conotoxin O-superfamily	1	113	0.463266	1	1.61999
PF10421	2'-5'-oligoadenylate synthetase 1, domain 2, C-terminus	1	113	0.463266	1	1.61999
PF10488	Phosphatase-1 catalytic subunit binding region	1	113	0.463266	1	1.61999
PF13164	Diedel	1	113	0.463266	1	1.61999
PF13402	Peptidase M60, enhancin and enhancin-like	1	113	0.463266	1	1.61999
PF18907	Family of unknown function (DUF5662)	1	113	0.463266	1	1.61999
PF19234	Family of unknown function (DUF5887)	1	113	0.463266	1	1.61999
PF00069	Protein kinase domain	3	389	0.476355	1	1.41372
PF06015	Chordopoxvirus A30L protein	1	123	0.491804	1	1.48803
PF00048	Small cytokines (intecrine/chemokine), interleukin-8 like	3	444	0.525716	1	1.23757
PF07190	Tumour necrosis factor receptor, SECRET domain	1	473	0.528326	1	0.384892
PF00614	Phospholipase D Active site motif	1	141	0.539413	1	1.29774
PF02250	Viral chemokine binding protein	5	764	0.617112	1	1.19956
PF02346	Chordopoxvirus multifunctional envelope protein A27	0	185	0.63061	1	0
PF05813	Orthopoxvirus F7 protein	0	186	0.630633	1	0
PF07654	Immunoglobulin C1-set domain	0	196	0.631435	1	0
PF07140	Interferon gamma receptor (IFNGR1), D2 domain	0	202	0.632383	1	0
PF13455	Meiotically up-regulated gene 113	0	204	0.632772	1	0
PF03395	Poxvirus P4A protein	0	207	0.633421	1	0
PF03286	Pox virus Ag35 surface protein	0	208	0.633654	1	0
PF00078	Reverse transcriptase (RNA-dependent DNA polymerase)	0	210	0.634145	1	0
PF03341	Poxvirus mRNA capping enzyme, small subunit	0	210	0.634145	1	0
PF04872	Poxvirus L5 protein family	0	210	0.634145	1	0
PF13930	DNA/RNA non-specific endonuclease	0	210	0.634145	1	0
PF02331	Apoptosis preventing protein	0	212	0.634669	1	0
PF08204	CD47 immunoglobulin-like domain	0	216	0.635811	1	0
PF00481	Protein phosphatase 2C	0	218	0.636429	1	0
PF10544	T5orf172 domain	0	218	0.636429	1	0
PF05708	Permuted papain-like amidase enzyme, YaeF/YiiX, C92 family	0	219	0.636748	1	0
PF05323	Poxvirus A21 Protein	0	222	0.637751	1	0
PF02442	Lipid membrane protein of large eukaryotic DNA viruses	0	228	0.639945	1	0
PF04497	Poxviridae protein	2	294	0.677539	1	1.24535
PF03287	Poxvirus C7/F8A protein	2	305	0.685064	1	1.20024
PF12796	Ankyrin repeats (3 copies)	16	2719	0.690965	1	1.07964
PF06129	Chordopoxvirus G3 protein	2	337	0.708035	1	1.08573
PF03003	Pox virus entry-fusion-complex G9/A16	2	340	0.710243	1	1.07609
PF07686	Immunoglobulin V-set domain	1	418	0.732769	1	0.435906
PF09372	PRANC domain	11	1830	0.746096	1	1.10236
PF13606	Ankyrin repeat	3	503	0.757573	1	1.09142
PF02498	BRO family, N-terminal domain	4	693	0.793979	1	1.05616
PF00642	Zinc finger C-x8-C-x5-C-x3-H type (and similar)	0	56	1	1	0
PF03073	TspO/MBR family	1	212	1	1	0.862183
PF12861	Anaphase-promoting complex subunit 11 RING-H2 finger	0	56	1	1	0
PF13964	Kelch motif	0	142	1	1	0
PF00008	EGF-like domain	0	91	1	1	0
PF00777	Glycosyltransferase family 29 (sialyltransferase)	0	91	1	1	0
PF01437	Plexin repeat	0	73	1	1	0
PF01966	HD domain	0	10	1	1	0
PF04326	Schlafen, AlbA_2	0	87	1	1	0
PF17708	Gasdermin PUB domain	0	73	1	1	0
PF20634	Interferon gamma receptor 1, transmembrane region	0	164	1	1	0
PF22009	Yaba-Like Disease Virus IL18BP	1	313	1	1	0.583062
PF22325	Interferon-gamma receptor, N-terminal domain	0	91	1	1	0
PF00014	Kunitz/Bovine pancreatic trypsin inhibitor domain	0	107	1	1	0
PF00097	Zinc finger, C3HC4 type (RING finger)	0	123	1	1	0
PF00136	DNA polymerase family B	0	114	1	1	0
PF00226	DnaJ domain	0	107	1	1	0
PF00293	NUDIX domain	0	172	1	1	0
PF00462	Glutaredoxin	0	109	1	1	0
PF00562	RNA polymerase Rpb2, domain 6	0	114	1	1	0
PF00623	RNA polymerase Rpb1, domain 2	0	114	1	1	0
PF00653	Inhibitor of Apoptosis domain	1	217	1	1	0.842253
PF00656	Caspase domain	0	107	1	1	0
PF01028	Eukaryotic DNA topoisomerase I, catalytic core	0	114	1	1	0
PF03104	DNA polymerase family B, exonuclease domain	0	114	1	1	0
PF03290	Vaccinia virus I7 processing peptidase	0	114	1	1	0
PF03291	mRNA (guanine-N(7))-methyltransferase domain	0	114	1	1	0
PF03292	Poxvirus P4B major core protein	0	114	1	1	0
PF03294	RNA polymerase-associated transcription specificity factor, Rap94	0	114	1	1	0
PF03296	Poxvirus poly(A) polymerase nucleotidyltransferase domain	0	114	1	1	0
PF03339	Poxvirus L3/FP4 protein	0	113	1	1	0
PF03340	Poxvirus rifampicin resistance protein	0	114	1	1	0
PF03356	Viral late protein H2	0	114	1	1	0
PF04441	Poxvirus early transcription factor (VETF), large subunit	0	114	1	1	0
PF04565	RNA polymerase Rpb2, domain 3	0	113	1	1	0
PF04584	Poxvirus A28 family	0	114	1	1	0
PF04599	Poxvirus G5 protein	0	113	1	1	0
PF04665	Poxvirus A32 protein	0	114	1	1	0
PF04767	DNA-binding 11 kDa phosphoprotein	0	109	1	1	0
PF04805	E10-like protein conserved region	0	114	1	1	0
PF04947	Poxvirus Late Transcription Factor VLTF3 like	0	114	1	1	0
PF04973	Nicotinamide mononucleotide transporter	0	107	1	1	0
PF05000	RNA polymerase Rpb1, domain 4	0	113	1	1	0
PF05061	Poxvirus A11 Protein	0	107	1	1	0
PF05445	Poxvirus serine/threonine protein kinase	0	114	1	1	0
PF05718	Poxvirus intermediate transcription factor	0	104	1	1	0
PF05768	Glutaredoxin-like domain (DUF836)	0	109	1	1	0
PF06334	Orthopoxvirus A47 protein	0	109	1	1	0
PF08408	DNA polymerase family B viral insert	0	114	1	1	0
PF08469	Nucleoside triphosphatase I C-terminal	0	114	1	1	0
PF08706	D5 N terminal like	0	114	1	1	0
PF08792	A2L zinc ribbon domain	0	104	1	1	0
PF09266	Viral DNA topoisomerase I, N-terminal	0	114	1	1	0
PF09414	RNA ligase	0	107	1	1	0
PF10545	Alcohol dehydrogenase transcription factor Myb/SANT-like	0	107	1	1	0
PF10640	mRNA capping enzyme catalytic subunit, RNA triphosphatase domain	0	114	1	1	0
PF12011	RNA helicase NPH-II	0	113	1	1	0
PF13847	Methyltransferase domain	0	107	1	1	0
PF13927	Immunoglobulin domain	0	148	1	1	0
PF18452	Immunoglobulin domain	0	93	1	1	0
PF21004	mRNA capping enzyme catalytic subunit, GTase, NTPase domain	0	104	1	1	0
PF01108	Tissue factor	0	55	1	1	0
PF02295	Adenosine deaminase z-alpha domain	0	99	1	1	0
PF02758	PAAD/DAPIN/Pyrin domain	0	97	1	1	0
PF04395	Poxvirus B22R protein	1	198	1	1	0.923345
PF04508	Viral A-type inclusion protein repeat	0	97	1	1	0
PF04997	RNA polymerase Rpb1, domain 1	0	70	1	1	0
PF05966	Chordopoxvirus A33R protein	1	214	1	1	0.854099
PF06076	Orthopoxvirus F14 protein	0	97	1	1	0
PF06094	Gamma-glutamyl cyclotransferase, AIG2-like	0	99	1	1	0
PF08476	Viral D10 N-terminal	0	78	1	1	0
PF10391	Fingers domain of DNA polymerase lambda	0	99	1	1	0
PF10523	BEN domain	0	70	1	1	0
PF10553	MSV199 domain	1	223	1	1	0.819515
PF21584	Poxvirus, 2L, N-terminal domain	0	99	1	1	0
PF00080	Copper/zinc superoxide dismutase (SODC)	0	66	1	1	0
PF00129	Class I Histocompatibility antigen, domains alpha 1 and 2	0	85	1	1	0
PF00204	DNA gyrase B	0	106	1	1	0
PF00235	Profilin	0	108	1	1	0
PF00240	Ubiquitin family	0	100	1	1	0
PF00255	Glutathione peroxidase	0	105	1	1	0
PF00278	Pyridoxal-dependent decarboxylase, C-terminal sheet domain	0	111	1	1	0
PF00413	Matrixin	2	436	1	1	0.837918
PF00521	DNA gyrase/topoisomerase IV, subunit A	0	106	1	1	0
PF00856	SET domain	0	105	1	1	0
PF01096	Transcription factor S-II (TFIIS)	0	112	1	1	0
PF01223	DNA/RNA non-specific endonuclease	0	111	1	1	0
PF01233	Myristoyl-CoA:protein N-myristoyltransferase, N-terminal domain	0	108	1	1	0
PF01261	Xylose isomerase-like TIM barrel	0	111	1	1	0
PF01335	Death effector domain	0	103	1	1	0
PF01403	Sema domain	0	89	1	1	0
PF01751	Toprim domain	0	106	1	1	0
PF01755	Glycosyltransferase family 25 (LPS biosynthesis protein)	0	111	1	1	0
PF01764	Lipase (class 3)	0	111	1	1	0
PF01981	Peptidyl-tRNA hydrolase PTH2	0	111	1	1	0
PF02518	Histidine kinase-, DNA gyrase B-, and HSP90-like ATPase	0	106	1	1	0
PF02784	Pyridoxal-dependent decarboxylase, pyridoxal binding domain	0	111	1	1	0
PF03120	NAD-dependent DNA ligase OB-fold domain	0	108	1	1	0
PF03167	Uracil DNA glycosylase superfamily	0	138	1	1	0
PF03213	Poxvirus P35 protein	0	111	1	1	0
PF03289	Poxvirus protein I1	0	112	1	1	0
PF03293	Poxvirus DNA-directed RNA polymerase, 18 kD subunit	0	112	1	1	0
PF03337	Poxvirus F12L protein	0	111	1	1	0
PF03338	Poxvirus J1 protein	0	111	1	1	0
PF03355	Viral Trans-Activator Protein	0	112	1	1	0
PF03394	Poxvirus E8 protein	0	111	1	1	0
PF03396	Poxvirus DNA-directed RNA polymerase, 35 kD subunit	0	112	1	1	0
PF03410	Metallopeptidase from vaccinia pox	0	110	1	1	0
PF04498	Poxvirus nucleic acid binding protein VP8/L4R	1	224	1	1	0.815844
PF04549	CD47 transmembrane region	1	328	1	1	0.556268
PF04567	RNA polymerase Rpb2, domain 5	0	83	1	1	0
PF04651	Poxvirus A12 protein	0	111	1	1	0
PF04656	Pox virus E6 protein	0	110	1	1	0
PF04661	Poxvirus I3 ssDNA-binding protein	0	111	1	1	0
PF04708	Poxvirus F16 protein	1	209	1	1	0.8746
PF04745	VITF-3 subunit protein	0	112	1	1	0
PF04835	A9 protein conserved region	0	111	1	1	0
PF04924	Poxvirus A6 protein	0	110	1	1	0
PF04948	Poxvirus A51 protein	1	213	1	1	0.858122
PF04983	RNA polymerase Rpb1, domain 3	0	110	1	1	0
PF04998	RNA polymerase Rpb1, domain 5	0	105	1	1	0
PF05077	Protein of unknown function (DUF678)	0	111	1	1	0
PF05273	Poxvirus RNA polymerase 22 kDa subunit	0	112	1	1	0
PF05313	Poxvirus P21 membrane protein	0	111	1	1	0
PF05503	Poxvirus G7-like	0	111	1	1	0
PF05541	Entomopoxvirus spheroidin protein	0	111	1	1	0
PF05796	Chordopoxvirus protein G2	0	111	1	1	0
PF05864	Chordopoxvirus DNA-directed RNA polymerase 7 kDa polypeptide (RPO7)	0	110	1	1	0
PF05941	Chordopoxvirus A20R protein	0	111	1	1	0
PF05970	PIF1-like helicase	0	111	1	1	0
PF05989	Chordopoxvirus A35R protein	0	105	1	1	0
PF06269	Protein of unknown function (DUF1029)	0	111	1	1	0
PF06802	Protein of unknown function (DUF1231)	1	211	1	1	0.866283
PF07679	Immunoglobulin I-set domain	1	359	1	1	0.507991
PF07714	Protein tyrosine and serine/threonine kinase	1	184	1	1	0.993803
PF08398	Phospholipase A2-like domain	0	111	1	1	0
PF10857	Protein of unknown function (DUF2701)	1	221	1	1	0.826957
PF10860	Protein of unknown function (DUF2661)	0	103	1	1	0
PF12410	Poxvirus DNA dependent RNA polymerase 30kDa subunit	0	112	1	1	0
PF12415	Poxvirus DNA dependent RNA polymerase	0	95	1	1	0
PF12629	Poxvirus poly(A) polymerase C-terminal domain	0	108	1	1	0
PF12678	RING-H2 zinc finger domain	0	85	1	1	0
PF12799	Leucine Rich repeats (2 copies)	1	315	1	1	0.579342
PF12906	RING-variant domain	0	103	1	1	0
PF13499	EF-hand domain pair	0	111	1	1	0
PF13563	2'-5' RNA ligase superfamily	0	103	1	1	0
PF13649	Methyltransferase domain	0	105	1	1	0
PF13772	AIG2-like family	0	110	1	1	0
PF14388	Domain of unknown function (DUF4419)	1	218	1	1	0.838376
PF14791	DNA polymerase beta thumb	0	111	1	1	0
PF14938	Soluble NSF attachment protein, SNAP	0	111	1	1	0
PF16681	Ig-like domain on T-cell surface glycoprotein CD3 epsilon chain	0	89	1	1	0
PF16898	C-terminal associated domain of TOPRIM	0	106	1	1	0
PF17467	Viral Protein E7	0	111	1	1	0
PF23952	Endo-beta-N-acetylglucosaminidase EndoS LRR domain	0	105	1	1	0
PF24681	KLHDC2/KLHL20/DRC7 Kelch-repeats domain	2	398	1	1	0.91846
PF00270	DEAD/DEAH box helicase	1	226	1	1	0.808599
PF01344	Kelch motif	4	782	1	1	0.934634
PF03295	Poxvirus trans-activator protein A1 C-terminal	0	96	1	1	0
PF04560	RNA polymerase Rpb2, domain 7	0	98	1	1	0
PF04580	Chordopoxvirinae D3 protein	1	216	1	1	0.846165
PF04595	Poxvirus I6-like family	1	216	1	1	0.846165
PF05320	Poxvirus DNA-directed RNA polymerase 19 kDa subunit	0	98	1	1	0
PF05803	Chordopoxvirus L2 protein	1	330	1	1	0.55288
PF05961	Chordopoxvirus A13L protein	1	190	1	1	0.962341
PF06086	Orthopoxvirus A26L/A30L protein	1	230	1	1	0.794488
PF06193	Orthopoxvirus A5L protein-like	1	222	1	1	0.82322
PF06467	MYM-type Zinc finger with FCS sequence motif	0	98	1	1	0
PF08452	DNA polymerase family B exonuclease domain, N-terminal	0	96	1	1	0
PF12630	Poxvirus poly(A) polymerase N-terminal domain	0	96	1	1	0
PF13895	Immunoglobulin domain	0	159	1	1	0
PF13918	PLD-like domain	1	204	1	1	0.896105
PF18044	CCCH-type zinc finger	0	62	1	1	0
PF21005	mRNA-capping enzyme catalytic subunit, GTase, OB fold	0	98	1	1	0
PF00002	7 transmembrane receptor (Secretin family)	0	101	1	1	0
PF00194	Eukaryotic-type carbonic anhydrase	0	101	1	1	0
PF05886	Orthopoxvirus F8 protein	0	101	1	1	0
PF12562	Poxvirus telomere-binding protein I6, C-terminal domain	0	84	1	1	0
PF07707	BTB And C-terminal Kelch	5	990	1	1	0.922469
