## Supplementary Table 6 for "Poxvirus gene repertoires are shaped by expansion-biased birth-and-death dynamics and genome architectural constraints"

### Sheet: S6 (HostGenome)
Supplementary Table 6. Information on virus–host relationships and genomes of hosts or their closely related animals available in public databases used in this study
Virus NCBI Taxonomy ID	Virus name	Host (GenomeNet Virus-Host DB)		Host after curation					Genomes of hosts or their closely related animals available in public databases used to refer to genome size									Genomes of hosts or their closely related animals available in public databases used to refer to other genomic parameters
		NCBI Taxonomy ID	Taxonomic name	NCBI Taxonomy ID	Scientific name	Reason	Availability of host genome in NCBI Assembly database	Availability of host genome annotation in NCBI Assembly database	Availability of a genome of an animal closely related to the host in public databases	NCBI Taxonomy ID	Scientific name	Same family as the host	Same genus as the host	Database the genome were collected	Assembly accession ID	Genome size	Availability of a genome of an animal closely related to the host with genome annotation in NCBI Assembly database	NCBI Taxonomy ID	Scientific name	Same family as the host	Same genus as the host	NCBI Assembly Accession ID	Protein-coding gene number	Genome size
1293540	Adoxophyes honmai entomopoxvirus L	85585	Adoxophyes honmai	85585	Adoxophyes honmai	-	TRUE	FALSE	-	85585	Adoxophyes honmai	-	-	NCBI	GCA_005406045.1	469620330	TRUE	7141	Choristoneura fumiferana	TRUE	FALSE	GCF_025370935.1	16759	575343295
62099	Alphaentomopoxvirus acuprea	121601	Anomala cuprea	121601	Anomala cuprea	-	FALSE	FALSE	TRUE	7064	Popillia japonica	TRUE	FALSE	NCBI	GCA_042919845.1	565086880	TRUE	644536	Holotrichia oblita	TRUE	FALSE	GCA_023690525.1	19334	1415113966
67082	BeAn 58058 virus	9534	Chlorocebus aethiops	-	-	Experiments using Vero cells	-	-	-	-	-	-	-	-	-	-	-	-	-	-	-	-	-	-
67082	BeAn 58058 virus	184063	Oryzomys sp.	184063	Oryzomys sp.	-	FALSE	FALSE	TRUE	230844	Peromyscus maniculatus bairdii	TRUE	FALSE	NCBI	GCF_049852395.1	2587065283	TRUE	230844	Peromyscus maniculatus bairdii	TRUE	FALSE	GCF_049852395.1	22562	2587065283
28321	Betaentomopoxvirus amoorei	13123	Lymantria dispar	13123	Lymantria dispar	-	TRUE	FALSE	-	13123	Lymantria dispar	-	-	NCBI	GCA_032191425.1	997561891	TRUE	129554	Anticarsia gemmatalis	TRUE	FALSE	GCF_050436995.1	14206	391691109
28321	Betaentomopoxvirus amoorei	56594	Estigmene acrea	56594	Estigmene acrea	-	FALSE	FALSE	TRUE	875880	Spilosoma lubricipeda	TRUE	FALSE	NCBI	GCA_905220595.1	587346829	TRUE	-	-	-	-	-	-	-
28321	Betaentomopoxvirus amoorei	340055	Amsacta	-	Paramsacta moorei	Synonym	FALSE	FALSE	TRUE	-	-	-	-	-	-	-	TRUE	-	-	-	-	-	-	-
129727	Bovine papular stomatitis virus	9913	Bos taurus	9913	Bos taurus	-	TRUE	TRUE	-	9913	Bos taurus	-	-	NCBI	GCF_002263795.3	2770669782	-	9913	Bos taurus	-	-	GCF_002263795.3	21682	2770669782
129727	Bovine papular stomatitis virus	9940	Ovis aries	9940	Ovis aries	-	TRUE	TRUE	-	9940	Ovis aries	-	-	NCBI	GCF_016772045.2	2654047367	-	9940	Ovis aries	-	-	GCF_016772045.2	21328	2654047367
28873	Camelpox virus	9836	Camelus	9837	Camelus bactrianus	Wernery, U., and Kaaden, O. R. (2002). Camel pox. In: Infectious Diseases in Camelids, Second Edition, Wernery, U., and Kaaden O. R., eds. Blackwell Science Berlin, Germany, 176–185.; Representative	TRUE	TRUE	-	9837	Camelus bactrianus	-	-	NCBI	GCF_048773025.1	2473901565	-	9837	Camelus bactrianus	-	-	GCF_048773025.1	19873	2473901565
44088	Canarypox virus	9134	Serinus	9135	Serinus canaria	Beaudette, F. R. (1953). The identity of canary pox and "Schnappkrankheit" with notes on vaccination and modification of the virus. Proc. 57th Annu. Meet. U.S. Livestock Sanitary Assoc. pp. 249–272.; Cavill J. P. (1964). Canary pox: report of an outbreak in roller canaries (Serinus canarius). Vet. Rec. 76: 463–465.	TRUE	TRUE	-	9135	Serinus canaria	-	-	NCBI	GCF_022539315.1	1050336073	-	9135	Serinus canaria	-	-	GCF_022539315.1	15444	1050336073
10288	Choristoneura biennis entomopoxvirus	7141	Choristoneura fumiferana	7141	Choristoneura fumiferana	-	TRUE	TRUE	-	7141	Choristoneura fumiferana	-	-	NCBI	GCF_025370935.1	575343295	-	7141	Choristoneura fumiferana	-	-	GCF_025370935.1	16759	575343295
10288	Choristoneura biennis entomopoxvirus	27543	Choristoneura rosaceana	27543	Choristoneura rosaceana	-	TRUE	FALSE	-	27543	Choristoneura rosaceana	-	-	NCBI	GCA_037349165.2	531713045	TRUE	-	-	-	-	-	-	-
1293539	Choristoneura rosaceana entomopoxvirus L	27543	Choristoneura rosaceana	27543	Choristoneura rosaceana	-	TRUE	FALSE	-	27543	Choristoneura rosaceana	-	-	NCBI	GCA_037349165.2	531713045	TRUE	7141	Choristoneura fumiferana	TRUE	TRUE	GCF_025370935.1	16759	575343295
930275	Cotia virus SPAn232	10090	Mus musculus	-	-	PMID: 22345477; Isolated from sentinel mice	-	-	-	-	-	-	-	-	-	-	-	-	-	-	-	-	-	-
10243	Cowpox virus	9483	Callithrix jacchus	9483	Callithrix jacchus	-	TRUE	TRUE	-	9483	Callithrix jacchus	-	-	NCBI	GCF_049354715.1	2933409465	-	9483	Callithrix jacchus	-	-	GCF_049354715.1	21730	2933409465
10243	Cowpox virus	9606	Homo sapiens	9606	Homo sapiens	-	TRUE	TRUE	-	9606	Homo sapiens	-	-	NCBI	GCF_000001405.40	3099441038	-	9606	Homo sapiens	-	-	GCF_000001405.40	19909	3099441038
10243	Cowpox virus	9615	Canis lupus familiaris	9615	Canis lupus familiaris	-	TRUE	TRUE	-	9615	Canis lupus familiaris	-	-	NCBI	GCF_011100685.1	2481983352	-	9615	Canis lupus familiaris	-	-	GCF_011100685.1	21210	2481983352
10243	Cowpox virus	9649	Ailurus fulgens	9649	Ailurus fulgens	-	FALSE	FALSE	TRUE	9649	Ailurus fulgens	TRUE	TRUE	DNA Zoo	ASM200746v1_HiC	2331675441	FALSE	-	-	-	-	-	-	-
10243	Cowpox virus	9683	Felis silvestris	9683	Felis silvestris	-	FALSE	FALSE	TRUE	9685	Felis catus	TRUE	TRUE	NCBI	GCF_018350175.1	2425730029	TRUE	9685	Felis catus	TRUE	TRUE	GCF_018350175.1	20440	2425730029
10243	Cowpox virus	9685	Felis catus	9685	Felis catus	-	TRUE	TRUE	-	9685	Felis catus	-	-	NCBI	GCF_018350175.1	2425730029	-	9685	Felis catus	-	-	GCF_018350175.1	20440	2425730029
10243	Cowpox virus	9689	Panthera leo	9689	Panthera leo	-	TRUE	TRUE	-	9689	Panthera leo	-	-	NCBI	GCF_018350215.1	2297552363	-	9689	Panthera leo	-	-	GCF_018350215.1	19478	2297552363
10243	Cowpox virus	9690	Panthera onca	9690	Panthera onca	-	TRUE	TRUE	-	9690	Panthera onca	-	-	NCBI	GCF_046562885.1	2303345105	-	9690	Panthera onca	-	-	GCF_046562885.1	19224	2303345105
10243	Cowpox virus	9691	Panthera pardus	9691	Panthera pardus	-	TRUE	TRUE	-	9691	Panthera pardus	-	-	NCBI	GCF_024362965.1	2441326314	-	9691	Panthera pardus	-	-	GCF_024362965.1	20504	2441326314
10243	Cowpox virus	9696	Puma concolor	9696	Puma concolor	-	TRUE	TRUE	-	9696	Puma concolor	-	-	NCBI	GCF_003327715.1	2432949531	-	9696	Puma concolor	-	-	GCF_003327715.1	17646	2432949531
10243	Cowpox virus	9783	Elephas maximus	99487	Elephas maximus indicus	Have representative genome	TRUE	TRUE	-	99487	Elephas maximus indicus	-	-	NCBI	GCF_024166365.1	3401247148	-	99487	Elephas maximus indicus	-	-	GCF_024166365.1	21809	3401247148
10243	Cowpox virus	9785	Loxodonta africana	9785	Loxodonta africana	-	TRUE	TRUE	-	9785	Loxodonta africana	-	-	NCBI	GCF_030014295.1	3540876381	-	9785	Loxodonta africana	-	-	GCF_030014295.1	22303	3540876381
10243	Cowpox virus	9796	Equus caballus	9796	Equus caballus	-	TRUE	TRUE	-	9796	Equus caballus	-	-	NCBI	GCF_041296265.1	2769438211	-	9796	Equus caballus	-	-	GCF_041296265.1	21759	2769438211
10243	Cowpox virus	9802	Tapirus indicus	9802	Tapirus indicus	-	TRUE	FALSE	-	9802	Tapirus indicus	-	-	NCBI	GCA_054859645.1	2468889663	FALSE	-	-	-	-	-	-	-
10243	Cowpox virus	9805	Diceros bicornis	77932	Diceros bicornis minor	Have representative genome	TRUE	TRUE	-	77932	Diceros bicornis minor	-	-	NCBI	GCF_020826845.1	3005519209	-	77932	Diceros bicornis minor	-	-	GCF_020826845.1	21421	3005519209
10243	Cowpox virus	9913	Bos taurus	9913	Bos taurus	-	TRUE	TRUE	-	9913	Bos taurus	-	-	NCBI	GCF_002263795.3	2770669782	-	9913	Bos taurus	-	-	GCF_002263795.3	21682	2770669782
10243	Cowpox virus	10116	Rattus norvegicus	10116	Rattus norvegicus	-	TRUE	TRUE	-	10116	Rattus norvegicus	-	-	NCBI	GCF_036323735.1	2849581192	-	10116	Rattus norvegicus	-	-	GCF_036323735.1	23154	2849581192
10243	Cowpox virus	10185	Castor fiber	10185	Castor fiber	-	TRUE	FALSE	-	10185	Castor fiber	-	-	NCBI	GCA_977036005.1	2824180382	TRUE	51338	Castor canadensis	TRUE	TRUE	GCF_047511655.1	20783	2814832999
10243	Cowpox virus	29092	Microtus agrestis	29092	Microtus agrestis	-	FALSE	FALSE	TRUE	10058	Microtus pennsylvanicus	TRUE	TRUE	NCBI	GCF_037038515.1	2369119668	TRUE	10058	Microtus pennsylvanicus	TRUE	TRUE	GCF_037038515.1	21461	2369119668
10243	Cowpox virus	32536	Acinonyx jubatus	32536	Acinonyx jubatus	-	TRUE	TRUE	-	32536	Acinonyx jubatus	-	-	NCBI	GCF_027475565.1	2377417351	-	32536	Acinonyx jubatus	-	-	GCF_027475565.1	19999	2377417351
10243	Cowpox virus	32538	Leopardus pardalis	32538	Leopardus pardalis	-	FALSE	FALSE	TRUE	46844	Leopardus geoffroyi	TRUE	TRUE	NCBI	GCF_018350155.1	2426370816	TRUE	46844	Leopardus geoffroyi	TRUE	TRUE	GCF_018350155.1	20114	2426370816
10243	Cowpox virus	42254	Sorex araneus	42254	Sorex araneus	-	TRUE	TRUE	-	42254	Sorex araneus	-	-	NCBI	GCF_027595985.1	2405993548	-	42254	Sorex araneus	-	-	GCF_027595985.1	20687	2405993548
10243	Cowpox virus	73337	Ceratotherium simum simum	73337	Ceratotherium simum simum	-	TRUE	TRUE	-	73337	Ceratotherium simum simum	-	-	NCBI	GCF_000283155.1	2464350348	-	73337	Ceratotherium simum simum	-	-	GCF_000283155.1	19971	2464350348
10243	Cowpox virus	86973	Okapia johnstoni	86973	Okapia johnstoni	-	TRUE	FALSE	-	86973	Okapia johnstoni	-	-	NCBI	GCA_024291935.2	2387734228	FALSE	-	-	-	-	-	-	-
10243	Cowpox virus	186474	Rhombomys opimus	186474	Rhombomys opimus	-	TRUE	FALSE	-	186474	Rhombomys opimus	-	-	NCBI	GCA_010120015.1	2376008858	TRUE	-	-	-	-	-	-	-
10243	Cowpox virus	210652	Mungos mungo	210652	Mungos mungo	-	TRUE	FALSE	-	210652	Mungos mungo	-	-	NCBI	GCA_004023785.1	2448211634	TRUE	37032	Suricata suricatta	TRUE	FALSE	GCF_006229205.1	19608	2353578744
10243	Cowpox virus	298886	Meriones libycus	298886	Meriones libycus	-	FALSE	FALSE	TRUE	10047	Meriones unguiculatus	TRUE	TRUE	NCBI	GCF_030254825.1	2702201048	TRUE	10047	Meriones unguiculatus	TRUE	TRUE	GCF_030254825.1	21259	2702201048
10243	Cowpox virus	1608482	Puma yagouaroundi	1608482	Herpailurus yagouaroundi	Synonym	TRUE	TRUE	-	1608482	Herpailurus yagouaroundi	-	-	NCBI	GCF_014898765.1	2473123098	-	1608482	Herpailurus yagouaroundi	-	-	GCF_014898765.1	19944	2473123098
305674	Deerpox virus W-848-83	9872	Odocoileus hemionus	9872	Odocoileus hemionus	-	TRUE	FALSE	-	9872	Odocoileus hemionus	-	-	NCBI	GCA_020976825.1	2609301826	TRUE	9874	Odocoileus virginianus	TRUE	TRUE	GCF_023699985.2	20224	2423246854
109981	Diachasmimorpha longicaudata entomopoxvirus	58733	Diachasmimorpha longicaudata	58733	Diachasmimorpha longicaudata	-	TRUE	TRUE	-	58733	Diachasmimorpha longicaudata	-	-	NCBI	GCF_034640455.1	194452999	-	58733	Diachasmimorpha longicaudata	-	-	GCF_034640455.1	11577	194452999
2042482	Eastern grey kangaroopox virus	9317	Macropus giganteus	9317	Macropus giganteus	-	TRUE	FALSE	-	9317	Macropus giganteus	-	-	NCBI	GCA_028627215.1	3535619686	TRUE	9315	Notamacropus eugenii	TRUE	FALSE	GCF_028372415.1	21604	3447464908
12643	Ectromelia virus	10090	Mus musculus	10090	Mus musculus	-	TRUE	TRUE	-	10090	Mus musculus	-	-	NCBI	GCF_000001635.27	2728206152	-	10090	Mus musculus	-	-	GCF_000001635.27	22185	2728206152
1329402	Eptesipox virus	29078	Eptesicus fuscus	29078	Eptesicus fuscus	-	TRUE	TRUE	-	29078	Eptesicus fuscus	-	-	NCBI	GCF_027574615.1	2008057866	-	29078	Eptesicus fuscus	-	-	GCF_027574615.1	20078	2008057866
1329402	Eptesipox virus	101841	Chlorocebus aethiops aethiops	-	-	Experiments using BSC-40 cells	-	-	-	-	-	-	-	-	-	NA	-	-	-	-	-	-	-	-
2059380	Flamingopox virus FGPVKD09	9031	Gallus gallus	9031	Gallus gallus	-	TRUE	TRUE	-	9031	Gallus gallus	-	-	NCBI	GCF_016699485.2	1053315467	-	9031	Gallus gallus	-	-	GCF_016699485.2	18011	1053315467
2059380	Flamingopox virus FGPVKD09	704175	Phoeniconaias minor	704175	Phoeniconaias minor	-	FALSE	FALSE	TRUE	9218	Phoenicopterus ruber ruber	TRUE	FALSE	NCBI	GCA_009819775.1	1246226932	TRUE	9218	Phoenicopterus ruber ruber	TRUE	FALSE	GCA_009819775.1	15395	1246226932
10261	Fowlpox virus	9031	Gallus gallus	9031	Gallus gallus	-	TRUE	TRUE	-	9031	Gallus gallus	-	-	NCBI	GCF_016699485.2	1053315467	-	9031	Gallus gallus	-	-	GCF_016699485.2	18011	1053315467
10261	Fowlpox virus	9103	Meleagris gallopavo	9103	Meleagris gallopavo	-	TRUE	TRUE	-	9103	Meleagris gallopavo	-	-	NCBI	GCF_000146605.3	1115457962	-	9103	Meleagris gallopavo	-	-	GCF_000146605.3	17968	1115457962
376852	Goatpox virus Pellor	9925	Capra hircus	9925	Capra hircus	-	TRUE	TRUE	-	9925	Capra hircus	-	-	NCBI	GCF_001704415.2	2922600443	-	9925	Capra hircus	-	-	GCF_001704415.2	20559	2922600443
376852	Goatpox virus Pellor	9940	Ovis aries	9940	Ovis aries	-	TRUE	TRUE	-	9940	Ovis aries	-	-	NCBI	GCF_016772045.2	2654047367	-	9940	Ovis aries	-	-	GCF_016772045.2	21328	2654047367
397342	Horsepox virus	9796	Equus caballus	9796	Equus caballus	-	TRUE	TRUE	-	9796	Equus caballus	-	-	NCBI	GCF_041296265.1	2769438211	-	9796	Equus caballus	-	-	GCF_041296265.1	21759	2769438211
397342	Horsepox virus	9940	Ovis aries	9940	Ovis aries	-	TRUE	TRUE	-	9940	Ovis aries	-	-	NCBI	GCF_016772045.2	2654047367	-	9940	Ovis aries	-	-	GCF_016772045.2	21328	2654047367
376849	Lumpy skin disease virus NI-2490	9913	Bos taurus	9913	Bos taurus	-	TRUE	TRUE	-	9913	Bos taurus	-	-	NCBI	GCF_002263795.3	2770669782	-	9913	Bos taurus	-	-	GCF_002263795.3	21682	2770669782
83191	Melanoplus sanguinipes entomopoxvirus	7004	Locusta migratoria	7004	Locusta migratoria	-	TRUE	FALSE	-	7004	Locusta migratoria	-	-	NCBI	GCA_026315105.1	6303855065	TRUE	-	-	-	-	-	-	-
83191	Melanoplus sanguinipes entomopoxvirus	7010	Schistocerca gregaria	7010	Schistocerca gregaria	-	TRUE	TRUE	-	7010	Schistocerca gregaria	-	-	NCBI	GCF_023897955.1	8742418402	-	7010	Schistocerca gregaria	-	-	GCF_023897955.1	19786	8742418402
83191	Melanoplus sanguinipes entomopoxvirus	30253	Melanoplus differentialis	30253	Melanoplus differentialis	-	FALSE	FALSE	TRUE	-	-	-	-	-	-	-	TRUE	-	-	-	-	-	-	-
83191	Melanoplus sanguinipes entomopoxvirus	65742	Melanoplus sanguinipes	65742	Melanoplus sanguinipes	-	FALSE	FALSE	TRUE	-	-	-	-	-	-	-	TRUE	-	-	-	-	-	-	-
83191	Melanoplus sanguinipes entomopoxvirus	103651	Melanoplus packardii	103651	Melanoplus packardii	-	FALSE	FALSE	TRUE	-	-	-	-	-	-	-	TRUE	-	-	-	-	-	-	-
10280	Molluscum contagiosum virus subtype 1	9606	Homo sapiens	9606	Homo sapiens	-	TRUE	TRUE	-	9606	Homo sapiens	-	-	NCBI	GCF_000001405.40	3099441038	-	9606	Homo sapiens	-	-	GCF_000001405.40	19909	3099441038
10244	Monkeypox virus	9606	Homo sapiens	9606	Homo sapiens	-	TRUE	TRUE	-	9606	Homo sapiens	-	-	NCBI	GCF_000001405.40	3099441038	-	9606	Homo sapiens	-	-	GCF_000001405.40	19909	3099441038
2025359	Murmansk poxvirus	9534	Chlorocebus aethiops	-	-	Experiments using Vero cells	-	-	-	-	-	-	-	-	-	-	-	-	-	-	-	-	-	-
2025359	Murmansk poxvirus	2162900	Alexandromys oeconomus	2162900	Alexandromys oeconomus	-	TRUE	FALSE	-	2162900	Alexandromys oeconomus	-	-	NCBI	GCA_963919705.1	2189948392	TRUE	100897	Alexandromys fortis	TRUE	TRUE	GCF_014885135.2	21656	2189376753
1293572	Mythimna separata entomopoxvirus L	271217	Mythimna separata	271217	Mythimna separata	-	TRUE	FALSE	-	271217	Mythimna separata	-	-	NCBI	GCA_030763345.1	705611066	TRUE	667449	Mythimna loreyi	TRUE	TRUE	GCA_029852875.1	16970	678263292
10273	Myxoma virus	9986	Oryctolagus cuniculus	9986	Oryctolagus cuniculus	-	TRUE	TRUE	-	9986	Oryctolagus cuniculus	-	-	NCBI	GCF_964237555.1	2804657419	-	9986	Oryctolagus cuniculus	-	-	GCF_964237555.1	21895	2804657419
10273	Myxoma virus	483865	Sylvilagus brasiliensis	483865	Sylvilagus brasiliensis	-	FALSE	FALSE	TRUE	365149	Sylvilagus bachmani	TRUE	TRUE	NCBI	GCA_015711505.1	2686379823	TRUE	-	-	-	-	-	-	-
1285600	Nile crocodilepox virus	8501	Crocodylus niloticus	8501	Crocodylus niloticus	-	TRUE	FALSE	-	8501	Crocodylus niloticus	-	-	NCBI	GCA_054825085.1	2344593006	TRUE	8502	Crocodylus porosus	TRUE	TRUE	GCF_001723895.1	14704	2049519336
2025360	NY_014 poxvirus	9606	Homo sapiens	9606	Homo sapiens	-	TRUE	TRUE	-	9606	Homo sapiens	-	-	NCBI	GCF_000001405.40	3099441038	-	9606	Homo sapiens	-	-	GCF_000001405.40	19909	3099441038
10258	Orf virus	9606	Homo sapiens	9606	Homo sapiens	-	TRUE	TRUE	-	9606	Homo sapiens	-	-	NCBI	GCF_000001405.40	3099441038	-	9606	Homo sapiens	-	-	GCF_000001405.40	19909	3099441038
10258	Orf virus	9913	Bos taurus	9913	Bos taurus	-	TRUE	TRUE	-	9913	Bos taurus	-	-	NCBI	GCF_002263795.3	2770669782	-	9913	Bos taurus	-	-	GCF_002263795.3	21682	2770669782
10258	Orf virus	9925	Capra hircus	9925	Capra hircus	-	TRUE	TRUE	-	9925	Capra hircus	-	-	NCBI	GCF_001704415.2	2922600443	-	9925	Capra hircus	-	-	GCF_001704415.2	20559	2922600443
10258	Orf virus	9940	Ovis aries	9940	Ovis aries	-	TRUE	TRUE	-	9940	Ovis aries	-	-	NCBI	GCF_016772045.2	2654047367	-	9940	Ovis aries	-	-	GCF_016772045.2	21328	2654047367
2478919	Orthopoxvirus Abatino	40843	Macaca tonkeana	40843	Macaca tonkeana	-	TRUE	FALSE	-	40843	Macaca tonkeana	-	-	NCBI	GCA_963573625.1	2760158751	TRUE	9544	Macaca mulatta	TRUE	TRUE	GCF_049350105.2	21513	3115120525
2200830	Orthopoxvirus akhmetapox	9534	Chlorocebus aethiops	-	-	Experiments using BSC-40 cells	-	-	-	-	-	-	-	-	-	-	-	-	-	-	-	-	-	-
2200830	Orthopoxvirus akhmetapox	9606	Homo sapiens	9606	Homo sapiens	-	TRUE	TRUE	-	9606	Homo sapiens	-	-	NCBI	GCF_000001405.40	3099441038	-	9606	Homo sapiens	-	-	GCF_000001405.40	19909	3099441038
2200830	Orthopoxvirus akhmetapox	54292	Apodemus flavicollis	54292	Apodemus flavicollis	-	FALSE	FALSE	TRUE	10129	Apodemus sylvaticus	TRUE	TRUE	NCBI	GCF_947179515.1	2889785202	TRUE	10129	Apodemus sylvaticus	TRUE	TRUE	GCF_947179515.1	22444	2889785202
2200830	Orthopoxvirus akhmetapox	134910	Apodemus uralensis	134910	Apodemus uralensis	-	FALSE	FALSE	TRUE	10129	Apodemus sylvaticus	TRUE	TRUE	NCBI	GCF_947179515.1	2889785202	TRUE	10129	Apodemus sylvaticus	TRUE	TRUE	GCF_947179515.1	22444	2889785202
1579460	Parapoxvirus red deer HL953	9860	Cervus elaphus	9860	Cervus elaphus	-	TRUE	TRUE	-	9860	Cervus elaphus	-	-	NCBI	GCF_910594005.1	2886603524	-	9860	Cervus elaphus	-	-	GCF_910594005.1	22941	2886603524
648998	Penguinpox virus	92683	Spheniscus demersus	92683	Spheniscus demersus	-	TRUE	FALSE	-	92683	Spheniscus demersus	-	-	NCBI	GCA_050947425.1	1307516078	TRUE	37081	Spheniscus magellanicus	TRUE	TRUE	GCA_010076225.1	15289	1260229131
10264	Pigeonpox virus	8932	Columba livia	8932	Columba livia	-	TRUE	TRUE	-	8932	Columba livia	-	-	NCBI	GCF_036013475.1	1325566026	-	8932	Columba livia	-	-	GCF_036013475.1	17095	1325566026
129726	Pseudocowpox virus	9913	Bos taurus	9913	Bos taurus	-	TRUE	TRUE	-	9913	Bos taurus	-	-	NCBI	GCF_002263795.3	2770669782	-	9913	Bos taurus	-	-	GCF_002263795.3	21682	2770669782
1873698	Pteropox virus	94117	Pteropus scapulatus	94117	Pteropus scapulatus	-	FALSE	FALSE	TRUE	132908	Pteropus vampyrus	TRUE	TRUE	NCBI	GCF_000151845.1	2198284804	TRUE	132908	Pteropus vampyrus	TRUE	TRUE	GCF_000151845.1	19529	2198284804
10271	Rabbit fibroma virus	9986	Oryctolagus cuniculus	9986	Oryctolagus cuniculus	-	TRUE	TRUE	-	9986	Oryctolagus cuniculus	-	-	NCBI	GCF_964237555.1	2804657419	-	9986	Oryctolagus cuniculus	-	-	GCF_964237555.1	21895	2804657419
10271	Rabbit fibroma virus	9988	Sylvilagus floridanus	9988	Sylvilagus floridanus	-	TRUE	FALSE	-	9988	Sylvilagus floridanus	-	-	NCBI	GCA_949820135.1	2848420111	TRUE	-	-	-	-	-	-	-
10256	Raccoonpox virus	9654	Procyon lotor	9654	Procyon lotor	-	TRUE	FALSE	-	9654	Procyon lotor	-	-	NCBI	GCA_028646535.1	2525713215	FALSE	-	-	-	-	-	-	-
1680908	Salmon gill poxvirus	8030	Salmo salar	8030	Salmo salar	-	TRUE	TRUE	-	8030	Salmo salar	-	-	NCBI	GCF_905237065.1	2756584103	-	8030	Salmo salar	-	-	GCF_905237065.1	43005	2756584103
1416741	Sea otter poxvirus	391180	Enhydra lutris kenyoni	391180	Enhydra lutris kenyoni	-	TRUE	TRUE	-	391180	Enhydra lutris kenyoni	-	-	NCBI	GCF_002288905.1	2455260235	-	391180	Enhydra lutris kenyoni	-	-	GCF_002288905.1	19327	2455260235
187984	Seal parapoxvirus	9709	Phocidae	9711	Halichoerus grypus	PMID: 28623312	TRUE	TRUE	-	9711	Halichoerus grypus	-	-	NCBI	GCF_964656455.1	2400061917	-	9711	Halichoerus grypus	-	-	GCF_964656455.1	19199	2400061917
10266	Sheeppox virus	9925	Capra hircus	9925	Capra hircus	-	TRUE	TRUE	-	9925	Capra hircus	-	-	NCBI	GCF_001704415.2	2922600443	-	9925	Capra hircus	-	-	GCF_001704415.2	20559	2922600443
10266	Sheeppox virus	9940	Ovis aries	9940	Ovis aries	-	TRUE	TRUE	-	9940	Ovis aries	-	-	NCBI	GCF_016772045.2	2654047367	-	9940	Ovis aries	-	-	GCF_016772045.2	21328	2654047367
160796	Skunkpox virus	9534	Chlorocebus aethiops	-	-	Experiments using BSC-40 cells	-	-	-	-	-	-	-	-	-	-	-	-	-	-	-	-	-	-
160796	Skunkpox virus	30548	Mephitis mephitis	30548	Mephitis mephitis	-	FALSE	FALSE	TRUE	2340998	Spilogale interrupta	TRUE	FALSE	DNA Zoo	polished_2_HiC	2366840853	FALSE	-	-	-	-	-	-	-
240426	Squirrelpox virus	10001	Sciurus	30640	Sciurus carolinensis	PMID: 24586845	TRUE	TRUE	-	30640	Sciurus carolinensis	-	-	NCBI	GCF_902686445.1	2815397268	-	30640	Sciurus carolinensis	-	-	GCF_902686445.1	21959	2815397268
240426	Squirrelpox virus	55149	Sciurus vulgaris	55149	Sciurus vulgaris	-	TRUE	TRUE	-	55149	Sciurus vulgaris	-	-	NCBI	GCF_902686455.1	2878591032	-	55149	Sciurus vulgaris	-	-	GCF_902686455.1	22317	2878591032
10276	Swinepox virus	9823	Sus scrofa	9823	Sus scrofa	-	TRUE	TRUE	-	9823	Sus scrofa	-	-	NCBI	GCF_000003025.6	2501895775	-	9823	Sus scrofa	-	-	GCF_000003025.6	20661	2501895775
28871	Taterapox virus	41262	Tatera	410301	Gerbilliscus kempi	PMID: 811713; Synonym	FALSE	FALSE	TRUE	10047	Meriones unguiculatus	TRUE	FALSE	NCBI	GCF_030254825.1	2702201048	TRUE	10047	Meriones unguiculatus	TRUE	FALSE	GCF_030254825.1	21259	2702201048
336486	Turkeypox virus	9103	Meleagris gallopavo	9103	Meleagris gallopavo	-	TRUE	TRUE	-	9103	Meleagris gallopavo	-	-	NCBI	GCF_000146605.3	1115457962	-	9103	Meleagris gallopavo	-	-	GCF_000146605.3	17968	1115457962
10255	Variola virus	9606	Homo sapiens	9606	Homo sapiens	-	TRUE	TRUE	-	9606	Homo sapiens	-	-	NCBI	GCF_000001405.40	3099441038	-	9606	Homo sapiens	-	-	GCF_000001405.40	19909	3099441038
28874	Volepox virus	9534	Chlorocebus aethiops	-	-	Experiments using BSC-40 cells	-	-	-	-	-	-	-	-	-	-	-	-	-	-	-	-	-	-
28874	Volepox virus	100895	Microtus californicus	100895	Microtus californicus	-	TRUE	FALSE	-	100895	Microtus californicus	-	-	NCBI	GCA_028537955.1	2299490594	TRUE	10058	Microtus pennsylvanicus	TRUE	TRUE	GCF_037038515.1	21461	2369119668
1566307	Western grey kangaroopox virus	9316	Macropus fuliginosus	9316	Macropus fuliginosus	-	TRUE	FALSE	-	9316	Macropus fuliginosus	-	-	NCBI	GCA_028583105.1	3638522883	TRUE	9315	Notamacropus eugenii	TRUE	FALSE	GCF_028372415.1	21604	3447464908
38804	Yaba monkey tumor virus	9544	Macaca mulatta	9544	Macaca mulatta	-	TRUE	TRUE	-	9544	Macaca mulatta	-	-	NCBI	GCF_049350105.2	3115120525	-	9544	Macaca mulatta	-	-	GCF_049350105.2	21513	3115120525
38804	Yaba monkey tumor virus	9606	Homo sapiens	9606	Homo sapiens	-	TRUE	TRUE	-	9606	Homo sapiens	-	-	NCBI	GCF_000001405.40	3099441038	-	9606	Homo sapiens	-	-	GCF_000001405.40	19909	3099441038
132475	Yaba-like disease virus	9606	Homo sapiens	9606	Homo sapiens	-	TRUE	TRUE	-	9606	Homo sapiens	-	-	NCBI	GCF_000001405.40	3099441038	-	9606	Homo sapiens	-	-	GCF_000001405.40	19909	3099441038
1076255	Yokapox virus	10090	Mus musculus	-	-	PMID: 21813608; Isolated from mosquito pool	-	-	-	-	-	-	-	-	-	-	-	-	-	-	-	-	-	-
